# Excessive activation of the RAS/MAPK pathway triggers adult-onset motor axonal degeneration

**DOI:** 10.1101/2025.11.11.687669

**Authors:** Marije Been, Erwan Lambert, Ana Serna, Anouk C.G. Balvert, Simon Heisinger, Merli Kreshpani, Catherine te Dorsthorst-Maas, Paulina Paškevičiūtė, Henar Rodríguez Arias, Danique Beijer, Galuh Astuti, Kevin Kenna, Boyd van Reijmersdal, Sharon Gloudemans, Pascal van Lith, Céline Sijlmans, Patrik Verstreken, Jan Veldink, Stephan Züchner, Christian Gilissen, Annette Schenck, Erik Storkebaum

**Affiliations:** Molecular Neurobiology Laboratory, Donders Institute for Brain, Cognition and Behaviour and Faculty of Science, Radboud University, Nijmegen, Netherlands; Dr. John T. Macdonald Foundation Department of Human Genetics and John P. Hussman Institute for Human Genomics, University of Miami Miller School of Medicine, Miami, FL 33136, USA; Department of Human Genetics, Radboud Institute for Molecular Life Sciences, Radboud University Medical Center, Nijmegen, Netherlands; Department of Neurology, UMC Utrecht Brain Centre, University Medical Centre Utrecht, Utrecht, Netherlands; Department of Human Genetics, Donders Institute for Brain, Cognition and Behaviour, Radboud University Medical Center, Nijmegen, Netherlands; VIB-KU Leuven Center for Brain & Disease Research, Leuven 3000, Belgium; Department of Neurosciences, Leuven Brain Institute, KU Leuven, 3000 Leuven, Belgium

**Author notes:** These authors contributed equally (Anouk C.G. Balvert, Simon Heisinger, Merli Kreshpani, Catherine te Dorsthorst-Maas, Paulina Paškevičiūtė, Henar Rodríguez Arias). Corresponding authors: Marije Been, Erik Storkebaum.

## Abstract

Axonal and synaptic degeneration are key hallmarks of neurodegenerative diseases, but the underlying molecular mechanisms are incompletely understood. Here, we performed an unbiased forward genetic mosaic screen to identify genes required for maintenance of adult motor axons and neuromuscular junctions (NMJs) in the *Drosophila* leg. We identified 49 mutations in 30 genes, including mutations in 8 genes resulting in adult-onset progressive degeneration. We found that loss of *pebbled* (*peb*) function results in adult-onset motor axonal and NMJ degeneration, and age-dependent motor deficits. *Peb* is the *Drosophila RREB1* ortholog, a C_2_H_2_ zinc-finger transcription factor that negatively regulates transcription of RAS/MAPK pathway target genes. Loss of *peb* function resulted in excessive RAS/MAPK pathway activation, and loss of function of other negative regulators of the RAS/MAPK pathway also induced adult-onset progressive NMJ degeneration and motor deficits. Importantly, treatment of adult flies with the MEK1/2 inhibitor mirdametinib induced a dosage-dependent rescue of *peb* mutant motor neurodegenerative phenotypes. Thus, RAS/MAPK pathway overactivation results in adult-onset progressive neurodegeneration, which can be prevented by RAS/MAPK pathway inhibition.
