## Supplementary material for "Excessive activation of the RAS/MAPK pathway triggers adult-onset motor axonal degeneration": Table S1

### Sheet: Sheet1
Gene abbreviation	Full gene name	CG number	Mutation	Cell lethalithy	Y-linked duplication rescue with (RRID):	1;3 Duplication rescue with (RRID):	Complementation group with	Confirmed by Sanger Sequencing?	Phenotypic rescue found with (RRID):	genomic position identified mutation	Ref	Alt	cds (mutation/total length)	AA (mutation/total length)	Non-complementation with known BDSC LOF allele (RRID)
Arp10	Actin-related protein 10	CG12235	Arp10E319X	No	BDSC_30450, BDSC_30455	BDSC_32279, BDSC_32280	Arp10F321X	Yes	BDSC_32280	19644852	C	A	955/1137	319/378	BDSC_30455
			Arp10F321X	No	BDSC_30450, BDSC_30455	BDSC_32279, BDSC_32280	Arp10E319X	Yes	BDSC_32280	19644846	G	A	961/1137	321/378	BDSC_30455
Arp8	Actin-related protein 8	CG7846	Arp8W591X	No				Yes	BDSC_30441	17858821	C	T	1773/1824	591/607	No lethal LOF allele available
AP-1-2β	Adaptor Protein complex 1/2, β subunit	CG12532	AP-1-2-βW528X	No	BDSC_30450, BDSC_36570	BDSC_32325		Yes	BDSC_32325	19733047	G	A	1583/2766	528/921	BDSC_51342
			AP-1-2-βQ354X	No	BDSC_30450, BDSC_36570, BDSC_30455	BDSC_32325		Yes	BDSC_32325	19732459	C	T	1060/2766	354/921	BDSC_51342
AMPKα	AMP-activated protein kinase α subunit	CG3051	AMPKαC212Y	No				Yes	BDSC_42029	1377051	G	A	635/1749	212/582	BDSC_57050
βCOP	Coat Protein (coatomer) β	CG6223	βCOPc.*5303insT>TTA	Yes				PCR amplification failed	BDSC_30759	18377078	T	TTA			Could not rescue lethal LOF allele (BDSC_57061)
β-Spec	β Spectrin	CG5870	β-SpecA2011X	Yes			β-SpecW147X	Yes	BDSC_33499 (partial rescue)	17667216	G	A	6033/6927	2011/2308	BDSC_57060
			β-SpecW147X	No	BDSC_32156, BDSC_29791	BDSC_33499	β-SpecA2011X	Yes	BDSC_33499	17661623	G	A	440/6927	147/2308	BDSC_57060
CkIIβ	Casein kinase II β subunit	CG15224	CkIIβC23Y	No				Yes	BDSC_30362	11793514	G	A	68/708	23/235	BDSC_67113
CG15890	CG15890	CG15890	CG15890R57X	No	BDSC_32141, BDSC_33250			Yes	BDSC_30406	14760197	G	A	169/1800	57/599	No lethal LOF allele available
CCT6	Chaperonin containing TCP1 subunit 6	CG8231	CCT6E240K	No	BDSC_33244	BDSC_30417		Yes	BDSC_30417	15747888	G	A	718/1602	240/533	Complements BDSC_11475
Chc	Clathrin heavy chain	CG9012	ChcQ1271X	No	BDSC_33244, BDSC_33247	BDSC_32323	ChcK1255X	Yes	BDSC_32323	15829693	G	A	3811/5037	1271/1678	BDSC_67112
			ChcK1255X	No	BDSC_33244,	BDSC_32323	ChcQ1271X	Yes	BDSC_32323	15829741	T	A	3763/5037	1255/1678	BDSC_67112
comt	comatose	CG1618	comtA309T	No	BDSC_36373, BDSC_36377	BDSC_30384		Yes	BDSC_30384	13260402	G	A	925/2238	309/745	BDSC_57085
crn	crooked neck	CG3193	crnQ178X	Yes		BDSC_30232		Yes	BDSC_30232	2249274	G	A	532/2109	178/702	BDSC_4292
egh	egghead	CG9659	eghG306S	No	BDSC_29798	BDSC_30233		Yes	BDSC_30233	2597441	G	A	916 / 1374	306 / 457	BDSC_77889
Fum1	Fumarase 1	CG4094	Fum1W21X	No	BDSC_33844, BDSC_37541	BDSC_30226	Fum1H310Y	Yes	BDSC_30226	6678591	G	A	62/1488	21/495	BDSC_52369
			Fum1V225M	No	BDSC_33844, BDSC_37541	BDSC_30226		Yes	BDSC_30226	6680820	G	A	673 / 1488	225 / 495	Complements BDSC_52369
			Fum1H310Y	No	BDSC_37541, BDSC_33844	BDSC_30226	Fum1W21X	Yes	BDSC_30226	6681075	C	T	928/1488	310/495	Complements BDSC_52369
Hr4	Hormone receptor 4	CG43934	Hr4c.718+684G>A	No		BDSC_30230		yes	BDSC_30230	1954150	G	A
Idh3a	Isocitrate dehydrogenase 3a	CG12233	Idh3aA326V	No	BDSC_30455, BDSC_30450	BDSC_31453		Yes	BDSC_31453	19519444	G	A	977/1134	326/377	BDSC_80144
			Idh3aN293X	No	BDSC_30450, BDSC_30455	BDSC_31453		Yes	BDSC_31453	19519986	T	A	577/1134	293/377	BDSC_80144
			Idh3aG59E	No		BDSC_32278, BDSC_31453		Yes	BDSC_31453	19520748	C	T	176/1134	59/377	BDSC_80144
kz	kurz	CG3228	kzL626P	No	BDSC_29798	BDSC_30232		Yes	BDSC_30232	2239897	A	G	1877 / 3579	626 / 1192	No lethal LOF allele available at BDSC
Nej	nejire	CG15319	NejQ190X	No	No duplication coverage			yes	No 1;3 duplication available	9681827	G	A	568/9849	190/3276	No duplication available to obtain rescued males
peb	pebbled	CG12212	pebQ894X	No				Yes	BDSC_30264	4622964	C	T	2680/5685	894/1894	BDSC_3241
Pi4KIIIα	Phosphatidylinositol 4-kinase III α	CG10260	Pi4KIIIαL758X	No	BDSC_29798	BDSC_31437		Yes	BDSC_31437	2628761	T	A	2273/6465	758/2154	BDSC_57112
			Pi4KIIIαQ42X	No	BDSC_29798	BDSC_31437	Pi4KIIIαW1202X	Yes	BDSC_31437	2625599	C	T	124/6465	42/2154	BDSC_57112
			Pi4KIIIαW1202X	No	BDSC_29798	BDSC_31437	Pi4KIIIαQ42X	Yes	BDSC_31437	2630160	G	A	3606/6465	1202/2154	BDSC_57112
Rala	Ras-like protein A	CG2849	Ralac.*1528delCAT>C	No		BDSC_31445		Yes	BDSC_31445	3705844	CAT	C			BDSC_12283
			RalaQ30X	No				Yes	BDSC_31445	3710134	G	A	88/606	30/201	Complements BDSC_12283
Rbcn-3B	Rabconnectin-3B	CG17766	Rbcn-3BI749fs	No	BDSC_33861, BDSC_33866	BDSC_30230		Yes	BDSC_30230	1913000	GA	G	2245/4578	749/1525	BDSC_57122
RpII215/ Polr2A	RNA polymerase II subunit A	CG1554	Polr2AY1612X	No	BDSC_29772	BDSC_33494		Yes	BDSC_33494	11564340	A	T	4836/5664	1612/1887	BDSC_3659
Sas10	Something about silencing 10	CG4202	Sas10Q318X	No				Yes	BDSC_30276	5318455	C	T	952/1287	318/428	BDSC_57127
shi	shibire	CG18102	shiR61E	No	BDSC_33244, BDSC_33247	BDSC_32266	shic.1959+1108insA>AAAAAAAAAAC, shic.146+295insA>AT, shiY226K, shiG526K, shiY481X	Yes	BDSC_32266	15894728	G	A	182 / 2691	61 / 896	BDSC_52391
			shic.146+295insA>AT	No	BDSC_33244, BDSC_33247	BDSC_32266	shiR61E, shic.1959+1108insA>AAAAAAAAAAC, shiG526K, shiY481X, shiY226K	Yes	BDSC_32266	15893446	A	AT			BDSC_52391
			shic.1959+1108insA>AAAAAAAAAAC	No	BDSC_33244, BDSC_33247	BDSC_32266	shiR61E, shic.146+295insA>AT, shiY481X, shiG526K, shiY226K	Yes	BDSC_32266	15900183	A	AAAAAAAAAAC			BDSC_52391
			shiS756X	No	BDSC_33244, BDSC_33247	BDSC_32266	shiR61E, shic.1959+1108insA>AAAAAAAAAAC, shic.146+295insA>AT, shiY226K, shiG526K, shiY481X	Yes	BDSC_32266	15901987	C	A	2267/2691	756/896	BDSC_52391
			shiG526K	No	BDSC_33244, BDSC_33247		shiR61E, shic.1959+1108insA>AAAAAAAAAAC, shic.146+295insA>AT, shiY481X, shiY226K	Yes	BDSC_32266		G	A	1577 / 2691	526 / 896	BDSC_52391
			shiY481X	No	BDSC_33244, BDSC_33247	BDSC_32266	shiR61E, shic.1959+1108insA>AAAAAAAAAAC, shic.146+295insA>AT, shiG526K, shiY481X, shiY226K	Yes	BDSC_32266	15896266	T	A	1443 / 2691	481 / 896	BDSC_52391
			shiY226K	No	BDSC_33244, BDSC_33247	BDSC_32266	shiR61E, shic.1959+1108insA>AAAAAAAAAAC, shic.146+295insA>AT, shiG526K, shiY481X, shiY226K	Yes	BDSC_32266	15895309	G	A	695 / 2691	232 / 896	BDSC_52391
sno	strawberry notch	CG44436	snoc.*1390insA>AT & 880+528delAT>A	No	BDSC_36373, BDSC_36377	BDSC_30383	snoQ377X, snoY1297X	Yes	BDSC_30383	13195120	A /AT	AT/A			BDSC_33833
			snoQ377X	No	BDSC_36373, BDSC_36377	BDSC_30383	snoc.*1390insA>AT & 880+528delAT>A, snoY1297X	Yes	BDSC_30383	13200656	G	A	1129/4962	377/1653	BDSC_33833
			snoY1297X	No	BDSC_36373, BDSC_36377	BDSC_30383	snoc.*1390insA>AT & 880+528delAT>A, snoQ377X	Yes	BDSC_30383	13197569	A	T	3891/4962	1297/1653	BDSC_33833
Tsp2A	Tetraspanin 2A	CG11415	Tsp2AW198fs	No	BDSC_33861, BDSC_33866	BDSC_32290		Yes	BDSC_32290	1347869	CCTGGTTCTTCGAGGGCAAAACCGGCTGGATTGTGGCTCTGGCCATGACG	C	593/735	198/244	Tsp2a 1-2 (Furuse Lab)
Tim9a	Tim9a	CG1660	Tim9aC55Y	No		BDSC_30385, BDSC_30386		Yes	BDSC_30385	13385668	G	A	164/288	55/95	No lethal LOF allele available at BDSC
Tom40	Translocase of outer membrane 40	CG12157	Tom40G212D	No	BDSC_32129	BDSC_30310		Yes	BDSC_30310	7738539	G	A	635/1035	212/344	BDSC_11859
trr	trithorax-related	CG3848	trrT316X	No	BDSC_33861, BDSC_33866	BDSC_30229		Yes	BDSC_30229	1885701 + 1888830	T	A	946/7296	316/2431	BDSC_57137
