## Supplementary material for "Excessive activation of the RAS/MAPK pathway triggers adult-onset motor axonal degeneration": Table S2

### Sheet: Sheet2
Fly Gene				Human orthologs							Number of diseases associated with mutations
Gene abbreviation	Full gene name	CG number	Flybase ID	Symbol	Name	HGNC#	OMIM #	Associated with neurological disease	Associated with neurodevelopmental disease?	Associated with neurodegeneration?	Autosomal recessive	Autosomal dominant	Literature disease associations
Arp10	Actin-related protein 10	CG12235	FBgn0031050	ACTR10	Actin-related protein 10	HGNC:17372	61973
Arp8	Actin-related protein 8	CG7846	FBgn0030877	ACTR8	actin-related protein 8	HGNC:14672	61976
AP-1-2β	Adaptor Protein complex 1/2, β subunit	CG12532	FBgn0010380	AP1B1	adaptor-related protein complex 1, beta-1 subunit	HGNC:554	600157	yes	yes	no	2		MEDNIK-like syndrome (Alsaif et al., 2019)
				AP2B1	adaptor-related protein complex 2, beta-1 subunit	HGNC:563	601025
AMPKα	AMP-activated protein kinase α subunit	CG3051	FBgn0023169	PRKAA1	protein kinase, AMP-activated, catalytic, alpha-1	HGNC:9376	602739
				PRKAA2	protein kinase, AMP-activated, catalytic, alpha-2	HGNC:9377	600497
βCOP	Coat Protein (coatomer) β	CG6223	FBgn0008635	COPB2	coatomer protein complex, subunit beta 1	HGNC:2231	606990	Yes	yes	no	1	1
β-Spec	β Spectrin	CG5870	FBgn0250788	SPTB	spectrin, beta, erythrocytic	HGNC:11274	182870	No
				SPTBN1	spectrin, beta, non-erythrocytic 1	HGNC:11275	182790	Yes	yes	no		1
				SPTBN2	spectrin, beta, non-erythrocytic 2	HGNC:11276	604985	Yes	no	yes	1	1
				SPTBN4	spectrin, beta, non-erythrocytic 4	HGNC:14896	606214	Yes	yes	yes	1
CkIIβ	Casein kinase II β subunit	CG15224	FBgn0000259	CSNK2B	casein kinase II, beta	HGNC:2460	115441	yes	yes	no		1
CG15890	CG15890	CG15890	FBgn0030576	SLC46A1	Solute carrier family 46 (Folate Transporter), Member 1	HGNC:30521	611672	yes	no	yes	1
				SLC46A2	Solute carrier family 46, member 2	HGNC:16005	608956
				SLC46A3	Solute carrier family 46, member 3	HGNC:27501	616764	yes	no	yes	1		Hereditary Folate Malabsorption (Aluri et al, 2018)
CCT6	Chaperonin containing TCP1 subunit 6	CG8231	FBgn0027329	CCT6A	Chaperonin containing T-complex polypeptide 1, subunit 6A	HGNC:1620	104613	yes	yes	no		1	TRiCopathies (Kraft et al., 2024)
				CCT6B	Chaperonin containing T-complex polypeptide 1, subunit 6B	HGNC:1621	610730
Chc	Clathrin heavy chain	CG9012	FBgn0000319	CLTC	clathrin, heavy chain (Hc)	HGNC:2092	118955	yes	yes	no		1
				CLTCL1	clathrin, heavy chain-like 1	HGNC:2093	601273
comt	comatose	CG1618	FBgn0000346	NSF	N-ethylmaleimide-sensitive factor	HGNC:8016	601633	yes	yes	no		1
crn	crooked neck	CG3193	FBgn0000377	CRNKL1	crooked neck pre-mRNA splicing factor-like 1	HCNG:15762	610952
egh	egghead	CG9659	FBgn0001404	none
Fum1	Fumarase 1	CG4094	FBgn0286222	FH	fumarate hydratase	HGNC:3700	136850	yes	yes	no	1	1
Hr4	Hormone receptor 4	CG43934	FBgn0264562	NR6A1	nuclear receptor subfamily 6, group A, member 1	HGNC:7985	602778
Idh3a	Isocitrate dehydrogenase 3a	CG12233	FBgn0027291	IDH3A	isocitrate dehydrogenase 3 (NAD+) alpha	HGNC:5384	601149	no
kz	kurz	CG3228	FBgn0001330	DHX37	deah-box helicase 37	HGNC:17210	617362	yes	yes	yes	1	1	rare causative gene for AD (Zhang et al., 2019)
Nej	nejire	CG15319	FBgn0261617	CREBBP	CREB binding protein	HGNC:2348	600140	yes	yes	no		2
				EP300	E1A binding protein p300	HGNC:3373	602700	yes	yes	no		2
peb	pebbled	CG12212	FBgn0003053	RREB1	RAS-responsive element binding protein 1	HGNC:10449	602209	yes	yes	no		1	causative for noonan-like syndrome (Kent et al., 2020)
Pi4KIIIα	Phosphatidylinositol 4-kinase III α	CG10260	FBgn0267350	PI4KA	phosphatidylinositol 4-kinase, catalytic, alpha	HGNC:8983	600286	yes	yes	yes	2
Rala	Ras-like protein A	CG2849	FBgn0015286	RALA	RAS-like protooncogene A	HGNC:9839	179550	yes	yes	no		1
				RALB	RAS-like protooncogene B	HGNC:9840	179551
Rbcn-3B	Rabconnectin-3B	CG17766	FBgn0023510	WDR7	WD repeat domain 7	HGNC:13490	613473	yes	no	yes			tandem repeat is ALS risk factor (Course et al., 2020)
				WDR72	WD repeat domain 72	HGNC:26790	613214	no
RpII215/ Polr2A	RNA polymerase II subunit A	CG1554	FBgn0003277	POLR2A	polymerase II, RNA, Subunit A	HGNC:9187	180660	yes	yes	no		1
Sas10	Something about silencing 10	CG4202	FBgn0029755	UTP3	UTP3, small subunit (SSU) processome component, homolog (S. cerevisiae)	HGNC:24477	611614
shi	shibire	CG18102	FBgn0003392	DNM1	dynamin 1	HGNC:2972	602377	yes	yes	no	1	1
				DNM2	dynamin 2	HGNC:2974	602378	Yes	yes	yes	1	3
				DNM3	dynamin 3	HGNC:29125	611445
sno	strawberry notch	CG44436	FBgn0265630	SBNO1	strawberry notch homolog 1 (Drosophila)	HGNC:22973	614274
				SBNO2	strawberry notch homolog 2 (Drosophila)	HGNC:29158	615729
Tsp2A	Tetraspanin 2A	CG11415	FBgn0024361	TSPAN3	Tetraspanin 3	HGNC:17752	613134
				TSPAN8	Tetraspanin 8	HGNC:11855	600769
				TSPAN16	tetraspanin 16	HGNC:30725	617580
				TSPAN19	tetraspanin 19	HGCN:31886
				TSPAN32	tetraspanin 32	HGNC:13410	603853
Tim9a	Tim9a	CG1660	FBgn0030480	TIMM9	translocase of inner mitochondrial membrane 9	HGNC:11819	607384
Tom40	Translocase of outer membrane 40	CG12157	FBgn0016041	TOMM40	translocase of outer mitochondrial membrane 40	HGNC:18001	608061	yes	no	yes		1	gene variants result in increased risk for AD (Chen, 2023)
				TOMM40L	translocase of outer mitochondrial membrane 40 Like	HGNC:25756
trr	trithorax-related	CG3848	FBgn0023518	KMT2C	lysine (K)-specific methyltransferase 2C	HGNC:13726	606833	yes	yes	no		1
				KMT2D	lysine (K)-specific methyltransferase 2D	HGNC:7133	602113	no
					Associated with disease in OMIM
					Associated with disease in literature
