## Supplementary material for "Excessive activation of the RAS/MAPK pathway triggers adult-onset motor axonal degeneration": Table S3

### Sheet: Sheet1
					MARCM (homozygous) microscopy phenotypes				RNAi knockdown phenotypes		Lethal stage determination
Gene abbreviation	Full gene name	CG number	Mutation	Cell lethalithy	Phenotype present from day:	Sensory phenotypes	Axon length-dependency of degeneration	Developmental or adult-onset progressive phenotype?	RNAi line stock nr (RRID)	Neurodegenerative phenotype observed	Life cycle stage of lethality	cutoff % lethality
Arp10	Actin-related protein 10	CG12235	Arp10E319X	No	Day 1	Both sensory axons and cell bodies affected	Distal shows stronger phenotypes	Both developmental and progressive phenotype	BDSC_64570	No	2nd instar larvae	3rd instar larvae: 0% (2nd instar larvae lethal) 2nd instar larvae: 47% embryo: 100%
			Arp10F321X	No	Day 1	Both sensory axons and cell bodies affected	Distal shows stronger phenotypes	Both developmental and progressive phenotype			2nd instar larvae	3rd instar larvae: 2% (2nd instar larvae lethal) 2nd instar larvae: 8% embryo: 100%
Arp8	Actin-related protein 8	CG7846	Arp8W591X	No	Day 7	No sensory phenotype at all	Proximal shows stronger phenotypes	Adult-onset progressive phenotype	BDSC_31202	Mild phenotype	2nd instar larvae	3rd instar larvae: 0% (2nd instar larvae lethal) 2nd instar larvae: 28% embryo: 100%
AP-1-2β	Adaptor Protein complex 1/2, β subunit	CG12532	AP-1-2-βW528X	No	Day 1	Both sensory axons and cell bodies affected	Proximal and Distal ND similar	Both developmental and progressive phenotype	BDSC_31707	No	Embryonic	2nd instar larvae: 0% (embryonic lethal) embryo: 100%
			AP-1-2-βQ354X	No	Day 1	Both sensory axons and cell bodies affected	Proximal and Distal ND similar	Both developmental and progressive phenotype			Embryonic	2nd instar larvae: 0% (embryonic lethal) embryo: 100%
AMPKα	AMP-activated protein kinase α subunit	CG3051	AMPKαC212Y	No	Day 1	Both sensory axons and cell bodies affected	Proximal and Distal ND similar	Both developmental and progressive phenotype	BDSC_25931	No	2nd instar larvae	3rd instar larvae: 4% (2nd instar larvae lethal) 2nd instar larvae: 14% embryo: 100%
βCOP	Coat Protein (coatomer) β	CG6223	βCOPc.*5303insT>TTA	Yes	NA	NA	NA	NA	BDSC_31709	No	NA
β-Spec	β Spectrin	CG5870	β-SpecA2011X	Yes	NA	NA	NA	NA	BDSC_38533	Yes	NA
			β-SpecW147X	No	Day 1	Only sensory axons affected	Proximal shows stronger phenotypes	Both developmental and progressive phenotype			Embryonic	2nd instar larvae: 2% (embryonic lethal) embryo: 100%
CkIIβ	Casein kinase II β subunit	CG15224	CkIIβC23Y	No	Day 1	No sensory phenotype at all	Proximal and Distal ND similar	Only Developmental phenotype	BDSC_31254	No	2nd instar larvae	3rd instar larvae: 0% (2nd instar larvae lethal) 2nd instar larvae: 14% embryo: 100%
CG15890	CG15890	CG15890	CG15890R57X	No	Day 7	Only sensory cell bodies affected	Proximal and Distal ND similar	Adult-onset progressive phenotype	BDSC_28768	No	3rd instar larvae	pupae: 1% (3rd instar larvae lethal) 3rd instar larvae: 6% 2nd instar larvae: 18% embryo: 100%
CCT6	Chaperonin containing TCP1 subunit 6	CG8231	CCT6E240K	No	Day 1	No sensory phenotype at all	Proximal and Distal ND similar	Only Developmental phenotype	BDSC_43146	Mild phenotype	2nd instar larvae	pupae: 2% 3rd instar larvae: 3% (2nd instar larvae lethal) 2nd instar larvae: 31% embryo: 100%
Chc	Clathrin heavy chain	CG9012	ChcQ1271X	No	Day 1	Both sensory axons and cell bodies affected	Distal shows stronger phenotypes	Both developmental and progressive phenotype	BDSC_27530	Mild phenotype	Embryonic	2nd instar larvae: 0% (embryonic lethal) embryo: 100%
			ChcK1255X	No	Day 1	Both sensory axons and cell bodies affected	Distal shows stronger phenotypes	Both developmental and progressive phenotype			Embryonic	pupae: 2% 3rd instar larvae: 2% 2nd instar larvae:2% (embryonic lethal) embryo: 100%
comt	comatose	CG1618	comtA309T	No	Day 1	Only sensory axons affected	Distal shows stronger phenotypes	Both developmental and progressive phenotype	BDSC_34913	No	Embryonic	pupae: 1% 3rd instar larvae: 1% 2nd instar larvae: 2% (embryonic lethal) embryo: 100%
crn	crooked neck	CG3193	crnQ178X	Yes	NA	NA	NA	NA	BDSC_77146	Mild phenotype	NA
egh	egghead	CG9659	eghG306S	No	Day 7	Only sensory cell bodies affected	Proximal shows stronger phenotypes	Adult-onset progressive phenotype	BDSC_28687	No	Pupal	adult: 0% (pupae lethal) pupae: 50% 3rd instar larvae: 50% 2nd instar larvae: 51% embryo: 100%
Fum1	Fumarase 1	CG4094	Fum1W21X	No	Day 1	Only sensory cell bodies affected	Distal shows stronger phenotypes	Both developmental and progressive phenotype	BDSC_51779	No	3rd instar larvae	pupae: 0% (3rd instar larvae lethal) 3rd instar larvae: 54% 2nd instar larvae: 58% embryo: 100%
			Fum1V225M	No	Day 1	Only sensory cell bodies affected	Proximal and Distal ND similar	Both developmental and progressive phenotype			Embryonic	3rd instar larvae: 3% 2nd instar larvae: 4% (embryonic lethal) embryo: 100%
			Fum1H310Y	No	Day 7	Only sensory cell bodies affected	Distal shows stronger phenotypes	Adult-onset progressive phenotype			2nd instar larvae	3rd instar larvae: 1% (2nd instar larvae lethal) 2nd instar larvae: 7% embryo: 100%
Hr4	Hormone receptor 4	CG43934	Hr4c.718+684G>A	No	Day 7	No sensory phenotype at all	Proximal shows stronger phenotypes	Adult-onset progressive phenotype	BDSC_31868	No	Embryonic	3rd instar larvae: 2nd instar larvae: 2% (embryonic lethal) embryo: 100%
Idh3a	Isocitrate dehydrogenase 3a	CG12233	Idh3aA326V	No	Day 1	No sensory phenotype at all	Distal shows stronger phenotypes	Both developmental and progressive phenotype	V106091	No	Pupal	adult: 0% (pupae lethal) pupae: 15% 3rd instar larvae: 32% 2nd instar larvae: 34% embryo: 100%
			Idh3aN293X	No	Day 1	Only sensory cell bodies affected	Distal shows stronger phenotypes	Both developmental and progressive phenotype			3rd instar larvae	pupae: 0% (3rd instar larvae lethal) 3rd instar larvae: 5% 2nd instar larvae: 30% embryo: 100%
			Idh3aG59E	No	Day 1	Only sensory cell bodies affected	Distal shows stronger phenotypes	Both developmental and progressive phenotype			2nd instar larvae	3rd instar larvae: 2% (2nd instar larvae lethal) 2nd instar larvae: 18% embryo: 100%
kz	kurz	CG3228	kzL626P	No	Day 1	Only sensory cell bodies affected	Proximal shows stronger phenotypes	Both developmental and progressive phenotype	BDSC_65953	No	3rd instar larvae	pupae: 3% (3rd instar larvae lethal ) 3rd instar larvae: 5% 2nd instar larvae: 41% embryo: 100%
Nej	nejire	CG15319	NejQ190X	No	Day 1	Both sensory axons and cell bodies affected	Proximal and Distal ND similar	Only Developmental phenotype			Embryonic	pupae: 1 3rd instar larvae: 1% 2nd instar larvae: 1% (embryonic lethal) embryo: 100%
peb	pebbled	CG12212	pebQ894X	No	Day 7	No sensory phenotype at all	Distal shows stronger phenotypes	Only Progressive phenotype	BDSC_28735, V101325, V3788	Yes (only VDRC lines)	Embryonic	pupae: 1% 3rd instar larvae: 1% 2nd instar larvae: 1% (embryonic lethal) embryo: 100%
Pi4KIIIα	Phosphatidylinositol 4-kinase III α	CG10260	Pi4KIIIαL758X	No	Day 1	Both sensory axons and cell bodies affected	Proximal shows stronger phenotypes	Both developmental and progressive phenotype	BDSC_38242	lethal	Embryonic	2nd instar larvae: 2% (embryonic lethal) embryo: 100%
			Pi4KIIIαQ42X	No	Day 1	Both sensory axons and cell bodies affected	Proximal shows stronger phenotypes	Both developmental and progressive phenotype			Embryonic	3rd instar larvae: 2nd instar larvae: 0% (embryonic lethal) embryo: 100%
			Pi4KIIIαW1202X	No	Day 1	Both sensory axons and cell bodies affected	Proximal shows stronger phenotypes	Both developmental and progressive phenotype			Embryonic	3rd instar larvae: 4% 2nd instar larvae: 4% (embryonic lethal) embryo: 100%
Rala	Ras-like protein A	CG2849	Ralac.*1528delCAT>C	No	Day 7	Both sensory axons and cell bodies affected	Proximal and Distal ND similar	Adult-onset progressive phenotype	BDSC_29580	No	Embryonic	3rd instar larvae: 2nd instar larvae: 4% (embryonic lethal) embryo: 100%
			RalaQ30X	No	Day 7	Only sensory cell bodies affected	Proximal and Distal ND similar	Adult-onset progressive phenotype			2nd instar larvae	3rd instar larvae: 0% (2nd instar larvae lethal) 2nd instar larvae: 18% embryo: 100%
Rbcn-3B	Rabconnectin-3B	CG17766	Rbcn-3BI749fs	No	Day 1	Both sensory axons and cell bodies affected	Proximal shows stronger phenotypes	Both developmental and progressive phenotype	V100294	No	Embryonic	2nd instar larvae: 4% (embryonic lethal) embryo: 100%
RpII215/ Polr2A	RNA polymerase II subunit A	CG1554	Polr2AY1612X	No	Day 1	No sensory phenotype at all	Distal shows stronger phenotypes	Only Developmental phenotype	V110340	Yes	Embryonic	3rd instar larvae: 3% 2nd instar larvae: 3% (embryonic lethal) embryo: 100%
Sas10	Something about silencing 10	CG4202	Sas10Q318X	No	Day 1	No sensory phenotype at all	Proximal shows stronger phenotypes	Both developmental and progressive phenotype	BDSC_62441	Mild phenotype	2nd instar larvae	pupae: 3% 3rd instar larvae: 3% (2nd instar larvae lethal) 2nd instar larvae: 6% embryo: 100%
shi	shibire	CG18102	shiR61E	No	Day 1	Both sensory axons and cell bodies affected	Distal shows stronger phenotypes	Both developmental and progressive phenotype	BDSC_36921, V105971	Mild phenotype	Embryonic	2nd instar larvae: 2% (embryonic lethal) embryo: 100%
			shic.146+295insA>AT	No	Day 1	Both sensory axons and cell bodies affected	Distal shows stronger phenotypes	Both developmental and progressive phenotype			Embryonic	2nd instar larvae: 1% (embryonic lethal) embryo: 100%
			shic.1959+1108insA>AAAAAAAAAAC	No	Day 1	Both sensory axons and cell bodies affected	Distal shows stronger phenotypes	Both developmental and progressive phenotype			Embryonic	2nd instar larvae: 2% (embryonic lethal) embryo: 100%
			shiS756X	No	Day 1	Both sensory axons and cell bodies affected	Distal shows stronger phenotypes	Both developmental and progressive phenotype			Embryonic	pupae: 1% 3rd instar larvae: 1% 2nd instar larvae: 3% (embryonic lethal) embryo: 100%
			shiG526K	No	Day 1	Both sensory axons and cell bodies affected	Proximal and Distal ND similar	Both developmental and progressive phenotype			2nd instar larvae	3rd instar larvae: 2% (2nd instar larvae lethal) 2nd instar larvae: 6% embryo: 100%
			shiY481X	No	Day 1	Both sensory axons and cell bodies affected	Proximal and Distal ND similar	Both developmental and progressive phenotype			Embryonic	2nd instar larvae: 1% (embryonic lethal) embryo: 100%
			shiY226K	No	Day 1	Both sensory axons and cell bodies affected	Proximal and Distal ND similar	Both developmental and progressive phenotype			Embryonic	2nd instar larvae:2% (embryonic lethal) embryo: 100%
sno	strawberry notch	CG44436	snoc.*1390insA>AT & 880+528delAT>A	No	Day 1	Both sensory axons and cell bodies affected	Distal shows stronger phenotypes	Both developmental and progressive phenotype	V101404	Yes	3rd instar larvae	pupae: 0% (3rd instar larvae lethal) 3rd instar larvae: 27% 2nd instar larvae: 29% embryo: 100%
			snoQ377X	No	Day 1	Both sensory axons and cell bodies affected	Distal shows stronger phenotypes	Both developmental and progressive phenotype			3rd instar larvae	pupae: 1% (3rd instar larvae lethal) 3rd instar larvae: 5% 2nd instar larvae: 12% embryo: 100%
			snoY1297X	No	Day 1	Both sensory axons and cell bodies affected	Distal shows stronger phenotypes	Both developmental and progressive phenotype			3rd instar larvae	pupae: 3% (3rd instar larvae lethal) 3rd instar larvae: 30% 2nd instar larvae: 56% embryo: 100%
Tsp2A	Tetraspanin 2A	CG11415	Tsp2AW198fs	No	Day 7	Only sensory cell bodies affected	Distal shows stronger phenotypes	Adult-onset progressive phenotype	UAS-Tsp2A-IR2, UAS-Tsp2A-RNAi	No	Embryonic	pupae: 1% 3rd instar larvae: 1% 2nd instar larvae: 1% (embryonic lethal) embryo: 100%
Tim9a	Tim9a	CG1660	Tim9aC55Y	No	Day 14	Both sensory axons and cell bodies affected	Distal shows stronger phenotypes	Adult-onset progressive phenotype	BDSC_55235	No	3rd instar larvae	pupae: 0% (3rd instar larvae lethal) 3rd instar larvae: 24% 2nd instar larvae: 34% embryo: 100%
Tom40	Translocase of outer membrane 40	CG12157	Tom40G212D	No	Day 1	Only sensory cell bodies affected	Proximal shows stronger phenotypes	Both developmental and progressive phenotype	BDSC_26005	No	3rd instar larvae	pupae: 0% (3rd instar larvae lethal) 3rd instar larvae: 8% 2nd instar larvae: 12% embryo: 100%
trr	trithorax-related	CG3848	trrT316X	No	Day 1	Both sensory axons and cell bodies affected	Proximal and Distal ND similar	Both developmental and progressive phenotype	BDSC_36916, V110276	Yes	2nd instar larvae	3rd instar larvae: 0% (2nd instar larvae lethal) 2nd instar larvae: 5% embryo: 100%
