## Supplementary material for "Excessive activation of the RAS/MAPK pathway triggers adult-onset motor axonal degeneration": Table S4

### Sheet: 1;Y Duplication stocks used
Genotype	Origin	BDSC #
Dp(1;Y)BSC11, y[+] P{w[+mW.Scer\FRT.hs3]=3'.RS5+3.3'}BSC21, B[S]/Df(1)ED447, w[1118] P{w[+mW.Scer\FRT.hs3]=3'.RS5+3.3'}ED447/C(1)RA, In(1)sc[J1], In(1)sc[8], l(1)1Ac[1], sc[J1] sc[8]	Bloominton Drosophila Stock Center	29736
Dp(1;Y)BSC14, y[+] P{w[+mW.Scer\FRT.hs3]=3'.RS5+3.3'}BSC21, B[S]/Df(1)ED447, w[1118] P{w[+mW.Scer\FRT.hs3]=3'.RS5+3.3'}ED447/C(1)RA, In(1)sc[J1], In(1)sc[8], l(1)1Ac[1], sc[J1] sc[8]	Bloominton Drosophila Stock Center	29739
Dp(1;Y)BSC24, y[+] P{w[+mW.Scer\FRT.hs3]=3'.RS5+3.3'}BSC21, B[S]/winscy/C(1)RA, In(1)sc[J1], In(1)sc[8], l(1)1Ac[1], sc[J1] sc[8]	Bloominton Drosophila Stock Center	29749
Dp(1;Y)BSC33, y[+] P{w[+mW.Scer\FRT.hs3]=3'.RS5+3.3'}BSC10, B[S]/winscy/C(1)RA, In(1)sc[J1], In(1)sc[8], l(1)1Ac[1], sc[J1] sc[8]	Bloominton Drosophila Stock Center	29757
Dp(1;Y)BSC34, y[+] P{w[+mW.Scer\FRT.hs3]=3'.RS5+3.3'}BSC10, B[S]/w[1118] Df(1)BSC592/C(1)RA, In(1)sc[J1], In(1)sc[8], l(1)1Ac[1], sc[J1] sc[8]	Bloominton Drosophila Stock Center	29758
Dp(1;Y)BSC35, y[+] P{w[+mW.Scer\FRT.hs3]=3'.RS5+3.3'}BSC10, B[S]/Df(1)BSC592, w[1118]/C(1)RA, In(1)sc[J1], In(1)sc[8], l(1)1Ac[1], sc[J1] sc[8]	Bloominton Drosophila Stock Center	29759
Dp(1;Y)BSC47, y[+] P{w[+mW.Scer\FRT.hs3]=3'.RS5+3.3'}BSC13, B[S]/Df(1)ED7067, w[1118] P{w[+mW.Scer\FRT.hs3]=3'.RS5+3.3'}ED7067/C(1)RA, In(1)sc[J1], In(1)sc[8], l(1)1Ac[1], sc[J1] sc[8]	Bloominton Drosophila Stock Center	29771
Dp(1;Y)BSC48, y[+] P{w[+mW.Scer\FRT.hs3]=3'.RS5+3.3'}BSC13, B[S]/Df(1)ED7147, w[1118] P{w[+mW.Scer\FRT.hs3]=3'.RS5+3.3'}ED7147/C(1)RA, In(1)sc[J1], In(1)sc[8], l(1)1Ac[1], sc[J1] sc[8]	Bloominton Drosophila Stock Center	29772
Dp(1;Y)BSC50, y[+] P{w[+mW.Scer\FRT.hs3]=3'.RS5+3.3'}BSC13, B[S]/Df(1)ED7147, w[1118] P{w[+mW.Scer\FRT.hs3]=3'.RS5+3.3'}ED7147/C(1)RA, In(1)sc[J1], In(1)sc[8], l(1)1Ac[1], sc[J1] sc[8]	Bloominton Drosophila Stock Center	29774
Dp(1;Y)BSC58, y[+] P{w[+mW.Scer\FRT.hs3]=3'.RS5+3.3'}BSC11, B[S]/Df(1)ED6989, w[1118] P{w[+mW.Scer\FRT.hs3]=3'.RS5+3.3'}ED6989/C(1)RA, In(1)sc[J1], In(1)sc[8], l(1)1Ac[1], sc[J1] sc[8]	Bloominton Drosophila Stock Center	29782
Dp(1;Y)BSC59, y[+] P{w[+mW.Scer\FRT.hs3]=3'.RS5+3.3'}BSC11, B[S]/Df(1)ED7010, w[1118] P{w[+mW.Scer\FRT.hs3]=3'.RS5+3.3'}ED7010/C(1)RA, In(1)sc[J1], In(1)sc[8], l(1)1Ac[1], sc[J1] sc[8]	Bloominton Drosophila Stock Center	29783
Dp(1;Y)BSC67, y[+] P{w[+mW.Scer\FRT.hs3]=3'.RS5+3.3'}BSC20, B[S]/Df(1)ED13478, w[1118] P{w[+mW.Scer\FRT.hs3]=3'.RS5+3.3'}ED13478/C(1)RA, In(1)sc[J1], In(1)sc[8], l(1)1Ac[1], sc[J1] sc[8]	Bloominton Drosophila Stock Center	29791
Dp(1;Y)BSC74, y[+] P{w[+mW.Scer\FRT.hs3]=3'.RS5+3.3'}BSC3, B[S]/Df(1)ED6574, P{w[+mW.Scer\FRT.hs3]=3'.RS5+3.3'}ED6574 w[1118]/C(1)RA, In(1)sc[J1], In(1)sc[8], l(1)1Ac[1], sc[J1] sc[8]	Bloominton Drosophila Stock Center	29798
Dp(1;Y)BSC84, y[+] P{w[+mW.Scer\FRT.hs3]=3'.RS5+3.3'}BSC3, B[S]/Df(1)Exel6233, w[1118] P{w[+mC]=XP-U}Exel6233/C(1)RA, In(1)sc[J1], In(1)sc[8], l(1)1Ac[1], sc[J1] sc[8]	Bloominton Drosophila Stock Center	29808
Dp(1;Y)BSC91, y[+] P{w[+mW.Scer\FRT.hs3]=3'.RS5+3.3'}BSC6, B[S]/Df(1)ED6802, w[1118] P{w[+mW.Scer\FRT.hs3]=3'.RS5+3.3'}ED6802/C(1)RA, In(1)sc[J1], In(1)sc[8], l(1)1Ac[1], sc[J1] sc[8]	Bloominton Drosophila Stock Center	29815
Dp(1;Y)BSC100, y[+] P{w[+mW.Scer\FRT.hs3]=3'.RS5+3.3'}BSC26, B[+]/Df(1)ED7147, w[1118] P{w[+mW.Scer\FRT.hs3]=3'.RS5+3.3'}ED7147/C(1)M3, y[2]	Bloominton Drosophila Stock Center	29824
Dp(1;Y)BSC129, y[+] P{w[+mW.Scer\FRT.hs3]=3'.RS5+3.3'}BSC22, B[+]/Df(1)ED7441, w[1118] P{w[+mW.Scer\FRT.hs3]=3'.RS5+3.3'}ED7441/C(1)RA, In(1)sc[J1], In(1)sc[8], l(1)1Ac[1], sc[J1] sc[8]	Bloominton Drosophila Stock Center	30450
Dp(1;Y)BSC134, y[+] P{w[+mW.Scer\FRT.hs3]=3'.RS5+3.3'}BSC22, B[S]/Df(1)ED7620, w[1118] P{w[+mW.Scer\FRT.hs3]=3'.RS5+3.3'}ED7620/C(1)RA, In(1)sc[J1], In(1)sc[8], l(1)1Ac[1], sc[J1] sc[8]	Bloominton Drosophila Stock Center	30455
Dp(1;Y)BSC136, y[+] P{w[+mW.Scer\FRT.hs3]=3'.RS5+3.3'}BSC22, B[S]/Df(1)ED7620, w[1118] P{w[+mW.Scer\FRT.hs3]=3'.RS5+3.3'}ED7620/C(1)RA, In(1)sc[J1], In(1)sc[8], l(1)1Ac[1], sc[J1] sc[8]	Bloominton Drosophila Stock Center	30457
Dp(1;Y)BSC137, y[+] P{w[+mW.Scer\FRT.hs3]=3'.RS5+3.3'}BSC22, B[S]/Df(1)BSC870, w[1118]/C(1)RA, In(1)sc[J1], In(1)sc[8], l(1)1Ac[1], sc[J1] sc[8]	Bloominton Drosophila Stock Center	30458
Dp(1;Y)BSC148, y[+] P{w[+mW.Scer\FRT.hs3]=3'.RS5+3.3'}BSC25, B[S]/Df(1)Exel9049, w[1118]/C(1)RA, In(1)sc[J1], In(1)sc[8], l(1)1Ac[1], sc[J1] sc[8]	Bloominton Drosophila Stock Center	30524
Dp(1;Y)BSC158, y[+] P{w[+mW.Scer\FRT.hs3]=3'.RS5+3.3'}BSC4, B[S]/Df(1)ED6727, w[1118] P{w[+mW.Scer\FRT.hs3]=3'.RS5+3.3'}ED6727/C(1)RA, In(1)sc[J1], In(1)sc[8], l(1)1Ac[1], sc[J1] sc[8]	Bloominton Drosophila Stock Center	30567
Dp(1;Y)BSC161, y[+] P{w[+mW.Scer\FRT.hs3]=3'.RS5+3.3'}BSC4, B[S]/winscy/C(1)RA, In(1)sc[J1], In(1)sc[8], l(1)1Ac[1], sc[J1] sc[8]	Bloominton Drosophila Stock Center	30570
Dp(1;Y)BSC170, y[+] P{w[+mW.Scer\FRT.hs3]=3'.RS5+3.3'}BSC25, B[S]/Df(1)ED6957, w[1118] P{w[+mW.Scer\FRT.hs3]=3'.RS5+3.3'}ED6957/C(1)RA, In(1)sc[J1], In(1)sc[8], l(1)1Ac[1], sc[J1] sc[8]	Bloominton Drosophila Stock Center	32117
Dp(1;Y)BSC173, y[+] P{w[+mW.Scer\FRT.hs3]=3'.RS5+3.3'}BSC9, B[S]/Df(1)BSC622, w[1118]/C(1)RA, In(1)sc[J1], In(1)sc[8], l(1)1Ac[1], sc[J1] sc[8]	Bloominton Drosophila Stock Center	32129
Dp(1;Y)BSC185, y[+] P{w[+mW.Scer\FRT.hs3]=3'.RS5+3.3'}BSC14, B[S]/Df(1)ED7217, w[1118] P{w[+mW.Scer\FRT.hs3]=3'.RS5+3.3'}ED7217/C(1)RA, In(1)sc[J1], In(1)sc[8], l(1)1Ac[1], sc[J1] sc[8]	Bloominton Drosophila Stock Center	32141
Dp(1;Y)BSC200, y[+] P{w[+mW.Scer\FRT.hs3]=3'.RS5+3.3'}BSC19, B[S]/Df(1)ED7374, w[1118] P{w[+mW.Scer\FRT.hs3]=3'.RS5+3.3'}ED7374/C(1)RA, In(1)sc[J1], In(1)sc[8], l(1)1Ac[1], sc[J1] sc[8]	Bloominton Drosophila Stock Center	32156
Dp(1;Y)BSC204, y[+] P{w[+mW.Scer\FRT.hs3]=3'.RS5+3.3'}BSC19, B[S]/Df(1)BSC853, w[1118]/C(1)RA, In(1)sc[J1], In(1)sc[8], l(1)1Ac[1], sc[J1] sc[8]	Bloominton Drosophila Stock Center	32160
Dp(1;Y)BSC240, y[+] P{w[+mW.Scer\FRT.hs3]=3'.RS5+3.3'}BSC33, B[S]/Df(1)ED7364, w[1118] P{w[+mW.Scer\FRT.hs3]=3'.RS5+3.3'}ED7364/C(1)RA, In(1)sc[J1], In(1)sc[8], l(1)1Ac[1], sc[J1] sc[8]	Bloominton Drosophila Stock Center	32529
Dp(1;Y)BSC252, y[+] P{w[+mW.Scer\FRT.hs3]=3'.RS5+3.3'}BSC2, B[S]/Df(1)ED6565, P{w[+mW.Scer\FRT.hs3]=3'.RS5+3.3'}ED6565 w[1118]/C(1)RA, In(1)sc[J1], In(1)sc[8], l(1)1Ac[1], sc[J1] sc[8]	Bloominton Drosophila Stock Center	33014
Dp(1;Y)BSC221, y[+] P{w[+mW.Scer\FRT.hs3]=3'.RS5+3.3'}BSC12, B[S]/winscy	Bloominton Drosophila Stock Center	33031
Dp(1;Y)BSC266, y[+] P{w[+mW.Scer\FRT.hs3]=3'.RS5+3.3'}BSC16, B[S]/Df(1)ED7344, w[1118] P{w[+mW.Scer\FRT.hs3]=3'.RS5+3.3'}ED7344/C(1)RA, In(1)sc[J1], In(1)sc[8], l(1)1Ac[1], sc[J1] sc[8]	Bloominton Drosophila Stock Center	33243
Dp(1;Y)BSC223, y[+] P{w[+mW.Scer\FRT.hs3]=3'.RS5+3.3'}BSC16, B[S]/Df(1)ED7344, w[1118] P{w[+mW.Scer\FRT.hs3]=3'.RS5+3.3'}ED7344/C(1)RA, In(1)sc[J1], In(1)sc[8], l(1)1Ac[1], sc[J1] sc[8]	Bloominton Drosophila Stock Center	33244
Dp(1;Y)BSC226, y[+] P{w[+mW.Scer\FRT.hs3]=3'.RS5+3.3'}BSC16, B[S]/winscy/C(1)RA, In(1)sc[J1], In(1)sc[8], l(1)1Ac[1], sc[J1] sc[8]	Bloominton Drosophila Stock Center	33247
Dp(1;Y)BSC231, y[+] P{w[+mW.Scer\FRT.hs3]=3'.RS5+3.3'}BSC27, B[S]/Df(1)ED7265, w[1118] P{w[+mW.Scer\FRT.hs3]=3'.RS5+3.3'}ED7265/C(1)RA, In(1)sc[J1], In(1)sc[8], l(1)1Ac[1], sc[J1] sc[8]	Bloominton Drosophila Stock Center	33250
Dp(1;Y)BSC271, y[+] P{w[+mW.Scer\FRT.hs3]=3'.RS5+3.3'}BSC27, B[S]/Df(1)ED7265, w[1118] P{w[+mW.Scer\FRT.hs3]=3'.RS5+3.3'}ED7265/C(1)RA, In(1)sc[J1], In(1)sc[8], l(1)1Ac[1], sc[J1] sc[8]	Bloominton Drosophila Stock Center	33254
Dp(1;Y)BSC276, y[+], B[S]/Df(1)ED7344, w[1118] P{w[+mW.Scer\FRT.hs3]=3'.RS5+3.3'}ED7344/C(1)RA, In(1)sc[J1], In(1)sc[8], l(1)1Ac[1], sc[J1] sc[8]	Bloominton Drosophila Stock Center	33336
Dp(1;Y)BSC280, y[+] P{w[+mW.Scer\FRT.hs3]=3'.RS5+3.3'}BSC30, B[S]/Df(1)ED6829, w[1118] P{w[+mW.Scer\FRT.hs3]=3'.RS5+3.3'}ED6829/C(1)RA, In(1)sc[J1], In(1)sc[8], l(1)1Ac[1], sc[J1] sc[8]	Bloominton Drosophila Stock Center	33844
Dp(1;Y)BSC297, In(1)BSC1, y[+] P{w[+mW.Scer\FRT.hs3]=3'.RS5+3.3'}BSC1, B[S]/Df(1)ED6521, P{w[+mW.Scer\FRT.hs3]=3'.RS5+3.3'}ED6521 w[1118]/C(1)RA, In(1)sc[J1], In(1)sc[8], l(1)1Ac[1], sc[J1] sc[8]	Bloominton Drosophila Stock Center	33861
Dp(1;Y)BSC302, y[+] P{w[+mW.Scer\FRT.hs3]=3'.RS5+3.3'}BSC1, B[S]/Df(1)ED6521, P{w[+mW.Scer\FRT.hs3]=3'.RS5+3.3'}ED6521 w[1118]/C(1)RA, In(1)sc[J1], In(1)sc[8], l(1)1Ac[1], sc[J1] sc[8]	Bloominton Drosophila Stock Center	33866
Dp(1;Y)BSC315, y[+] P{w[+mW.Scer\FRT.hs3]=3'.RS5+3.3'}BSC32, B[S]/Df(1)ED7170, P{w[+mW.Scer\FRT.hs3]=3'.RS5+3.3'}ED7170, w[1118]/C(1)RA, In(1)sc[J1], In(1)sc[8], l(1)1Ac[1], sc[J1] sc[8]	Bloominton Drosophila Stock Center	36373
Dp(1;Y)BSC319, y[+] P{w[+mW.Scer\FRT.hs3]=3'.RS5+3.3'}BSC32, B[S]/Df(1)ED7170, P{w[+mW.Scer\FRT.hs3]=3'.RS5+3.3'}ED7170, w[1118]/C(1)RA, In(1)sc[J1], In(1)sc[8], l(1)1Ac[1], sc[J1] sc[8]	Bloominton Drosophila Stock Center	36377
Dp(1;Y)BSC329, y[+] P{w[+mW.Scer\FRT.hs3]=3'.RS5+3.3'}BSC28, B[S]/Df(1)ED7664, w[1118] P{w[+mW.Scer\FRT.hs3]=3'.RS5+3.3'}ED7664/C(1)RA, In(1)sc[J1], In(1)sc[8], l(1)1Ac[1], sc[J1] sc[8]	Bloominton Drosophila Stock Center	36470
Dp(1;Y)BSC346, y[+] P{w[+mW.Scer\FRT.hs3]=3'.RS5+3.3'}BSC9, B[S]/Df(1)ED6906, w[1118] P{w[+mW.Scer\FRT.hs3]=3'.RS5+3.3'}ED6906/C(1)RA, In(1)sc[J1], In(1)sc[8], l(1)1Ac[1], sc[J1] sc[8]	Bloominton Drosophila Stock Center	36487
Dp(1;Y)BSC263, y[+] P{w[+mW.Scer\FRT.hs3]=3'.RS5+3.3'}BSC12, B[S]/Df(1)BSC287, w[1118]/C(1)RA, In(1)sc[J1], In(1)sc[8], l(1)1Ac[1], sc[J1] sc[8	Bloominton Drosophila Stock Center	36518
Dp(1;Y)BSC347, y[+] B[S]/Df(1)ED6878, P{w[+mW.Scer\FRT.hs3]=3'.RS5+3.3'}ED6878/C(1)RA, In(1)sc[J1], In(1)sc[8], l(1)1Ac[1], sc[J1] sc[8]	Bloominton Drosophila Stock Center	37541

### Sheet: 1;3 Duplication stocks used
Genotype	Origin	BDSC #
w[1118]; Dp(1;3)DC026, PBac{y[+mDint2] w[+mC]=DC026}VK00033	Bloomington Drosophila Stock Center	30226
w[1118]; Dp(1;3)DC033, PBac{y[+mDint2] w[+mC]=DC033}VK00033	Bloomington Drosophila Stock Center	30229
w[1118]; Dp(1;3)DC034, PBac{y[+mDint2] w[+mC]=DC034}VK00033	Bloomington Drosophila Stock Center	30230
w[1118]; Dp(1;3)DC037, PBac{y[+mDint2] w[+mC]=DC037}VK00033	Bloomington Drosophila Stock Center	30231
w[1118]; Dp(1;3)DC039, PBac{y[+mDint2] w[+mC]=DC039}VK00033	Bloomington Drosophila Stock Center	30232
w[1118]; Dp(1;3)DC045, PBac{y[+mDint2] w[+mC]=DC045}VK00033	Bloomington Drosophila Stock Center	30233
w[1118]; Dp(1;3)DC062, PBac{y[+mDint2] w[+mC]=DC062}VK00033	Bloomington Drosophila Stock Center	30241
w[1118]; Dp(1;3)DC067, PBac{y[+mDint2] w[+mC]=DC067}VK00033	Bloomington Drosophila Stock Center	30243
w[1118]; Dp(1;3)DC068, PBac{y[+mDint2] w[+mC]=DC068}VK00033/TM2	Bloomington Drosophila Stock Center	30244
w[1118]; Dp(1;3)DC069, PBac{y[+mDint2] w[+mC]=DC069}VK00033	Bloomington Drosophila Stock Center	30245
w[1118]; Dp(1;3)DC103, PBac{y[+mDint2] w[+mC]=DC103}VK00033	Bloomington Drosophila Stock Center	30256
w[1118]; Dp(1;3)DC106, PBac{y[+mDint2] w[+mC]=DC106}VK00033/TM6C, Sb[1]	Bloomington Drosophila Stock Center	30259
w[1118]; Dp(1;3)DC109, PBac{y[+mDint2] w[+mC]=DC109}VK00033	Bloomington Drosophila Stock Center	30261
w[1118]; Dp(1;3)DC113, PBac{y[+mDint2] w[+mC]=DC113}VK00033	Bloomington Drosophila Stock Center	30262
w[1118]; Dp(1;3)DC114, PBac{y[+mDint2] w[+mC]=DC114}VK00033	Bloomington Drosophila Stock Center	30263
w[1118]; Dp(1;3)DC118, PBac{y[+mDint2] w[+mC]=DC118}VK00033	Bloomington Drosophila Stock Center	30264
w[1118]; Dp(1;3)DC134, PBac{y[+mDint2] w[+mC]=DC134}VK00033	Bloomington Drosophila Stock Center	30274
w[1118]; Dp(1;3)DC135, PBac{y[+mDint2] w[+mC]=DC135}VK00033	Bloomington Drosophila Stock Center	30275
w[1118]; Dp(1;3)DC136, PBac{y[+mDint2] w[+mC]=DC136}VK00033	Bloomington Drosophila Stock Center	30276
w[1118]; Dp(1;3)DC137, PBac{y[+mDint2] w[+mC]=DC137}VK00033	Bloomington Drosophila Stock Center	30277
w[1118]; Dp(1;3)DC140, PBac{y[+mDint2] w[+mC]=DC140}VK00033/TM6C, Sb[1]	Bloomington Drosophila Stock Center	30280
w[1118]; Dp(1;3)DC142, PBac{y[+mDint2] w[+mC]=DC142}VK00033	Bloomington Drosophila Stock Center	30282
w[1118]; Dp(1;3)DC143, PBac{y[+mDint2] w[+mC]=DC143}VK00033	Bloomington Drosophila Stock Center	30283
w[1118]; Dp(1;3)DC144, PBac{y[+mDint2] w[+mC]=DC144}VK00033	Bloomington Drosophila Stock Center	30284
w[1118]; Dp(1;3)DC145, PBac{y[+mDint2] w[+mC]=DC145}VK00033/TM6C, Sb[1]	Bloomington Drosophila Stock Center	30285
w[1118]; Dp(1;3)DC148, PBac{y[+mDint2] w[+mC]=DC148}VK00033/TM6C, Sb[1	Bloomington Drosophila Stock Center	30287
w[1118]; Dp(1;3)DC150, PBac{y[+mDint2] w[+mC]=DC150}VK00033	Bloomington Drosophila Stock Center	30289
w[1118]; Dp(1;3)DC152, PBac{y[+mDint2] w[+mC]=DC152}VK00033	Bloomington Drosophila Stock Center	30291
w[1118]; Dp(1;3)DC153, PBac{y[+mDint2] w[+mC]=DC153}VK00033	Bloomington Drosophila Stock Center	30292
w[1118]; Dp(1;3)DC157, PBac{y[+mDint2] w[+mC]=DC157}VK00033	Bloomington Drosophila Stock Center	30295
w[1118]; Dp(1;3)DC158, PBac{y[+mDint2] w[+mC]=DC158}VK00033/TM6C, Sb[1]	Bloomington Drosophila Stock Center	30296
w[1118]; Dp(1;3)DC165, PBac{y[+mDint2] w[+mC]=DC165}VK00033	Bloomington Drosophila Stock Center	30298
w[1118]; Dp(1;3)DC172, PBac{y[+mDint2] w[+mC]=DC172}VK00033	Bloomington Drosophila Stock Center	30302
w[1118]; Dp(1;3)DC179, PBac{y[+mDint2] w[+mC]=DC179}VK00033/TM6C, Sb[1]	Bloomington Drosophila Stock Center	30309
w[1118]; Dp(1;3)DC180, PBac{y[+mDint2] w[+mC]=DC180}VK00033	Bloomington Drosophila Stock Center	30310
w[1118]; Dp(1;3)DC184, PBac{y[+mDint2] w[+mC]=DC184}VK00033/TM6C, Sb[1]	Bloomington Drosophila Stock Center	30312
w[1118]; Dp(1;3)DC187, PBac{y[+mDint2] w[+mC]=DC187}VK00033	Bloomington Drosophila Stock Center	30315
w[1118]; Dp(1;3)DC188, PBac{y[+mDint2] w[+mC]=DC188}VK00033	Bloomington Drosophila Stock Center	30316
w[1118]; Dp(1;3)DC191, PBac{y[+mDint2] w[+mC]=DC191}VK00033	Bloomington Drosophila Stock Center	30319
w[1118]; Dp(1;3)DC193, PBac{y[+mDint2] w[+mC]=DC193}VK00033	Bloomington Drosophila Stock Center	30321
w[1118]; Dp(1;3)DC203, PBac{y[+mDint2] w[+mC]=DC203}VK00033	Bloomington Drosophila Stock Center	30327
w[1118]; Dp(1;3)DC207, PBac{y[+mDint2] w[+mC]=DC207}VK00033	Bloomington Drosophila Stock Center	30330
w[1118]; Dp(1;3)DC217, PBac{y[+mDint2] w[+mC]=DC217}VK00033	Bloomington Drosophila Stock Center	30338
w[1118]; Dp(1;3)DC224, PBac{y[+mDint2] w[+mC]=DC224}VK00033	Bloomington Drosophila Stock Center	30345
w[1118]; Dp(1;3)DC227, PBac{y[+mDint2] w[+mC]=DC227}VK00033	Bloomington Drosophila Stock Center	30348
w[1118]; Dp(1;3)DC228, PBac{y[+mDint2] w[+mC]=DC228}VK00033	Bloomington Drosophila Stock Center	30349
w[1118]; Dp(1;3)DC229, PBac{y[+mDint2] w[+mC]=DC229}VK00033	Bloomington Drosophila Stock Center	30350
w[1118]; Dp(1;3)DC234, PBac{y[+mDint2] w[+mC]=DC234}VK00033	Bloomington Drosophila Stock Center	30353
w[1118]; Dp(1;3)DC235, PBac{y[+mDint2] w[+mC]=DC235}VK00033/TM6C, Sb[1]	Bloomington Drosophila Stock Center	30354
w[1118]; Dp(1;3)DC239, PBac{y[+mDint2] w[+mC]=DC239}VK00033	Bloomington Drosophila Stock Center	30358
w[1118]; Dp(1;3)DC244, PBac{y[+mDint2] w[+mC]=DC244}VK00033	Bloomington Drosophila Stock Center	30362
w[1118]; Dp(1;3)DC246, PBac{y[+mDint2] w[+mC]=DC246}VK00033	Bloomington Drosophila Stock Center	30364
w[1118]; Dp(1;3)DC255, PBac{y[+mDint2] w[+mC]=DC255}VK00033	Bloomington Drosophila Stock Center	30372
w[1118]; Dp(1;3)DC256, PBac{y[+mDint2] w[+mC]=DC256}VK00033	Bloomington Drosophila Stock Center	30373
w[1118]; Dp(1;3)DC259, PBac{y[+mDint2] w[+mC]=DC259}VK00033	Bloomington Drosophila Stock Center	30376
w[1118]; Dp(1;3)DC266, PBac{y[+mDint2] w[+mC]=DC266}VK00033	Bloomington Drosophila Stock Center	30383
w[1118]; Dp(1;3)DC267, PBac{y[+mDint2] w[+mC]=DC267}VK00033	Bloomington Drosophila Stock Center	30384
w[1118]; Dp(1;3)DC267, PBac{y[+mDint2] w[+mC]=DC267}VK00033	Bloomington Drosophila Stock Center	30384
w[1118]; Dp(1;3)DC268, PBac{y[+mDint2] w[+mC]=DC268}VK00033	Bloomington Drosophila Stock Center	30385
w[1118]; Dp(1;3)DC268, PBac{y[+mDint2] w[+mC]=DC268}VK00033	Bloomington Drosophila Stock Center	30385
w[1118]; Dp(1;3)DC269, PBac{y[+mDint2] w[+mC]=DC269}VK00033	Bloomington Drosophila Stock Center	30386
w[1118]; Dp(1;3)DC270, PBac{y[+mDint2] w[+mC]=DC270}VK00033	Bloomington Drosophila Stock Center	30387
w[*]; Dp(1;3)DC271, PBac{y[+mDint2] w[+mC]=DC271}VK00033/mwh[1] lds[Hor-D] e[1]/TM3, Sb[1]	Bloomington Drosophila Stock Center	30388
w[1118]; Dp(1;3)DC272, PBac{y[+mDint2] w[+mC]=DC272}VK00033	Bloomington Drosophila Stock Center	30389
w[1118]; Dp(1;3)DC273, PBac{y[+mDint2] w[+mC]=DC273}VK00033	Bloomington Drosophila Stock Center	30390
w[1118]; Dp(1;3)DC275, PBac{y[+mDint2] w[+mC]=DC275}VK00033	Bloomington Drosophila Stock Center	30392
w[1118]; Dp(1;3)DC281, PBac{y[+mDint2] w[+mC]=DC281}VK00033/TM6C, Sb[1]	Bloomington Drosophila Stock Center	30398
w[1118]; Dp(1;3)DC289, PBac{y[+mDint2] w[+mC]=DC289}VK00033	Bloomington Drosophila Stock Center	30406
w[1118]; Dp(1;3)DC290, PBac{y[+mDint2] w[+mC]=DC290}VK00033/TM6C, Sb[1]	Bloomington Drosophila Stock Center	30407
w[1118]; Dp(1;3)DC291, PBac{y[+mDint2] w[+mC]=DC291}VK00033	Bloomington Drosophila Stock Center	30408
w[1118]; Dp(1;3)DC300, PBac{y[+mDint2] w[+mC]=DC300}VK00033	Bloominton Drosophila Stock Center	30414
w[1118]; Dp(1;3)DC302, PBac{y[+mDint2] w[+mC]=DC302}VK00033	Bloomington Drosophila Stock Center	30415
w[1118]; Dp(1;3)DC303, PBac{y[+mDint2] w[+mC]=DC303}VK00033	Bloomington Drosophila Stock Center	30416
w[1118]; Dp(1;3)DC305, PBac{y[+mDint2] w[+mC]=DC305}VK00033	Bloomington Drosophila Stock Center	30417
w[1118]; Dp(1;3)DC307, PBac{y[+mDint2] w[+mC]=DC307}VK00033	Bloomington Drosophila Stock Center	30418
w[1118]; Dp(1;3)DC308, PBac{y[+mDint2] w[+mC]=DC308}VK00033	Bloomington Drosophila Stock Center	30419
w[1118]; Dp(1;3)DC309, PBac{y[+mDint2] w[+mC]=DC309}VK00033	Bloomington Drosophila Stock Center	30420
w[1118]; Dp(1;3)DC310, PBac{y[+mDint2] w[+mC]=DC310}VK00033/TM6C, Sb[1]	Bloomington Drosophila Stock Center	30421
w[1118]; Dp(1;3)DC313, PBac{y[+mDint2] w[+mC]=DC313}VK00033	Bloomington Drosophila Stock Center	30423
w[1118]; Dp(1;3)DC314, PBac{y[+mDint2] w[+mC]=DC314}VK00033	Bloomington Drosophila Stock Center	30424
w[1118]; Dp(1;3)DC316, PBac{y[+mDint2] w[+mC]=DC316}VK00033/TM6C, Sb[1]	Bloomington Drosophila Stock Center	30425
w[1118]; Dp(1;3)DC317, PBac{y[+mDint2] w[+mC]=DC317}VK00033/TM6C, Sb[1]	Bloomington Drosophila Stock Center	30426
w[1118]; Dp(1;3)DC318, PBac{y[+mDint2] w[+mC]=DC318}VK00033/TM6C, Sb[1]	Bloomington Drosophila Stock Center	30427
w[1118]; Dp(1;3)DC319, PBac{y[+mDint2] w[+mC]=DC319}VK00033	Bloomington Drosophila Stock Center	30428
w[1118]; Dp(1;3)DC320, PBac{y[+mDint2] w[+mC]=DC320}VK00033	Bloomington Drosophila Stock Center	30429
w[1118]; Dp(1;3)DC321, PBac{y[+mDint2] w[+mC]=DC321}VK00033	Bloomington Drosophila Stock Center	30430
w[1118]; Dp(1;3)DC322, PBac{y[+mDint2] w[+mC]=DC322}VK00033	Bloomington Drosophila Stock Center	30431
w[1118]; Dp(1;3)DC323, PBac{y[+mDint2] w[+mC]=DC323}VK00033	Bloomington Drosophila Stock Center	30432
w[1118]; Dp(1;3)DC324, PBac{y[+mDint2] w[+mC]=DC324}VK00033/TM6C, Sb[1]	Bloomington Drosophila Stock Center	30433
w[1118]; Dp(1;3)DC325, PBac{y[+mDint2] w[+mC]=DC325}VK00033/TM6C, Sb[1]	Bloomington Drosophila Stock Center	30434
w[1118]; Dp(1;3)DC328, PBac{y[+mDint2] w[+mC]=DC328}VK00033	Bloomington Drosophila Stock Center	30435
w[1118]; Dp(1;3)DC330, PBac{y[+mDint2] w[+mC]=DC330}VK00033	Bloomington Drosophila Stock Center	30436
w[1118]; Dp(1;3)DC335, PBac{y[+mDint2] w[+mC]=DC335}VK00033	Bloomington Drosophila Stock Center	30439
w[1118]; Dp(1;3)DC337, PBac{y[+mDint2] w[+mC]=DC337}VK00033/TM6C, Sb[1]	Bloomington Drosophila Stock Center	30441
w[1118]; Dp(1;3)DC414, PBac{y[+mDint2] w[+mC]=DC414}VK00033	Bloomington Drosophila Stock Center	30446
w[1118]; Dp(1;3)DC095, PBac{y[+mDint2] w[+mC]=DC095}VK00033	Bloomington Drosophila Stock Center	30748
w[1118]; Dp(1;3)DC304, PBac{y[+mDint2] w[+mC]=DC304}VK00033/TM6C, Sb[1]	Bloomington Drosophila Stock Center	30752
w[1118]; Dp(1;3)DC329, PBac{y[+mDint2] w[+mC]=DC329}VK00033/TM6C, Sb[1]	Bloomington Drosophila Stock Center	30754
w[1118]; Dp(1;3)DC331, PBac{y[+mDint2] w[+mC]=DC331}VK00033	Bloomington Drosophila Stock Center	30755
w[1118]; Dp(1;3)DC346, PBac{y[+mDint2] w[+mC]=DC346}VK00033	Bloomington Drosophila Stock Center	30759
w[1118]; Dp(1;3)DC347, PBac{y[+mDint2] w[+mC]=DC347}VK00033/TM6C, Sb[1]	Bloomington Drosophila Stock Center	30760
w[1118]; Dp(1;3)DC349, PBac{y[+mDint2] w[+mC]=DC349}VK00033	Bloomington Drosophila Stock Center	30761
w[1118]; Dp(1;3)DC352, PBac{y[+mDint2] w[+mC]=DC352}VK00033	Bloomington Drosophila Stock Center	30762
w[1118]; Dp(1;3)DC353, PBac{y[+mDint2] w[+mC]=DC353}VK00033	Bloomington Drosophila Stock Center	30763
w[1118]; Dp(1;3)DC354, PBac{y[+mDint2] w[+mC]=DC354}VK00033/TM6C, Sb[1]	Bloomington Drosophila Stock Center	30764
w[1118]; Dp(1;3)DC355, PBac{y[+mDint2] w[+mC]=DC355}VK00033	Bloomington Drosophila Stock Center	30765
w[1118]; Dp(1;3)DC357, PBac{y[+mDint2] w[+mC]=DC357}VK00033	Bloomington Drosophila Stock Center	30767
w[1118]; Dp(1;3)DC358, PBac{y[+mDint2] w[+mC]=DC358}VK00033	Bloomington Drosophila Stock Center	30768
w[1118]; Dp(1;3)DC360, PBac{y[+mDint2] w[+mC]=DC360}VK00033	Bloomington Drosophila Stock Center	30769
w[1118]; Dp(1;3)DC361, PBac{y[+mDint2] w[+mC]=DC361}VK00033	Bloomington Drosophila Stock Center	30770
w[1118]; Dp(1;3)DC367, PBac{y[+mDint2] w[+mC]=DC367}VK00033	Bloomington Drosophila Stock Center	30771
w[1118]; Dp(1;3)DC368, PBac{y[+mDint2] w[+mC]=DC368}VK00033	Bloomington Drosophila Stock Center	30772
w[1118]; Dp(1;3)DC369, PBac{y[+mDint2] w[+mC]=DC369}VK00033	Bloomington Drosophila Stock Center	30773
w[1118]; Dp(1;3)DC383, PBac{y[+mDint2] w[+mC]=DC383}VK00033	Bloomington Drosophila Stock Center	30781
w[1118]; Dp(1;3)DC409, PBac{y[+mDint2] w[+mC]=DC409}VK00033	Bloomington Drosophila Stock Center	30799
w[1118]; Dp(1;3)DC022, PBac{y[+mDint2] w[+mC]=DC022}VK00033	Bloomington Drosophila Stock Center	31435
w[1118]; Dp(1;3)DC048, PBac{y[+mDint2] w[+mC]=DC048}VK00033	Bloomington Drosophila Stock Center	31437
w[1118]; Dp(1;3)DC102, PBac{y[+mDint2] w[+mC]=DC102}VK00033	Bloomington Drosophila Stock Center	31443
w[1118]; Dp(1;3)DC112, PBac{y[+mDint2] w[+mC]=DC112}VK00033	Bloomington Drosophila Stock Center	31445
w[1118]; Dp(1;3)DC146, PBac{y[+mDint2] w[+mC]=DC146}VK00033	Bloomington Drosophila Stock Center	31450
w[1118]; Dp(1;3)DC301, PBac{y[+mDint2] w[+mC]=DC301}VK00033	Bloomington Drosophila Stock Center	31452
w[1118]; Dp(1;3)DC363, PBac{y[+mDint2] w[+mC]=DC363}VK00033/TM6C, Sb[1]	Bloomington Drosophila Stock Center	31453
w[1118]; Dp(1;3)DC402, PBac{y[+mDint2] w[+mC]=DC402}VK00033	Bloomington Drosophila Stock Center	31454
w[1118]; Dp(1;3)DC046, PBac{y[+mDint2] w[+mC]=DC046}VK00033/TM6C, Sb[1]	Bloomington Drosophila Stock Center	32264
w[1118]; Dp(1;3)DC133, PBac{y[+mDint2] w[+mC]=DC133}VK00033	Bloomington Drosophila Stock Center	32266
w[1118]; Dp(1;3)DC163, PBac{y[+mDint2] w[+mC]=DC163}VK00033	Bloomington Drosophila Stock Center	32269
w[1118]; Dp(1;3)DC164, PBac{y[+mDint2] w[+mC]=DC164}VK00033	Bloomington Drosophila Stock Center	32270
w[1118]; Dp(1;3)DC195, PBac{y[+mDint2] w[+mC]=DC195}VK00033/TM6C, Sb[1]	Bloomington Drosophila Stock Center	32272
w[1118]; Dp(1;3)DC327, PBac{y[+mDint2] w[+mC]=DC327}VK00033	Bloomington Drosophila Stock Center	32276
w[1118]; Dp(1;3)DC362, PBac{y[+mDint2] w[+mC]=DC362}VK00033	Bloomington Drosophila Stock Center	32278
w[1118]; Dp(1;3)DC364, PBac{y[+mDint2] w[+mC]=DC364}VK00033	Bloomington Drosophila Stock Center	32279
w[1118]; Dp(1;3)DC365, PBac{y[+mDint2] w[+mC]=DC365}VK00033/TM6C, Sb[1]	Bloomington Drosophila Stock Center	32280
w[1118]; Dp(1;3)DC371, PBac{y[+mDint2] w[+mC]=DC371}VK00033	Bloomington Drosophila Stock Center	32281
w[1118]; Dp(1;3)DC413, PBac{y[+mDint2] w[+mC]=DC413}VK00033/TM6C, Sb[1]	Bloomington Drosophila Stock Center	32286
w[1118]; Dp(1;3)DC439, PBac{y[+mDint2] w[+mC]=DC439}VK00033	Bloomington Drosophila Stock Center	32290
w[1118]; Dp(1;3)DC472, PBac{y[+mDint2] w[+mC]=DC472}VK00033	Bloomington Drosophila Stock Center	32303
w[1118]; Dp(1;3)DC486, PBac{y[+mDint2] w[+mC]=DC486}VK00033/TM6C, Sb[1]	Bloomington Drosophila Stock Center	32306
w[1118]; Dp(1;3)DC495, PBac{y[+mDint2] w[+mC]=DC495}VK00033/TM6C, Sb[1]	Bloomington Drosophila Stock Center	32310
w[1118]; Dp(1;3)DC501, PBac{y[+mDint2] w[+mC]=DC501}VK00033	Bloomington Drosophila Stock Center	32311
w[1118]; Dp(1;3)DC504, PBac{y[+mDint2] w[+mC]=DC504}VK00033	Bloomington Drosophila Stock Center	32313
w[1118]; Dp(1;3)DC523, PBac{y[+mDint2] w[+mC]=DC523}VK00033/TM6C, Sb[1]	Bloomington Drosophila Stock Center	32323
w[1118]; Dp(1;3)DC550, PBac{y[+mDint2] w[+mC]=DC550}VK00033	Bloomington Drosophila Stock Center	32324
w[1118]; Dp(1;3)DC551, PBac{y[+mDint2] w[+mC]=DC551}VK00033	Bloomington Drosophila Stock Center	32325
w[1118]; Dp(1;3)DC024, PBac{y[+mDint2] w[+mC]=DC024}VK00033/TM6C, Sb[1]	Bloomington Drosophila Stock Center	33481
w[1118]; Dp(1;3)DC035, PBac{y[+mDint2] w[+mC]=DC024}VK00033/TM6C, Sb[1]	Bloomington Drosophila Stock Center	33482
w[1118]; Dp(1;3)DC351, PBac{y[+mDint2] w[+mC]=DC351}VK00033/TM6C, Sb[1]	Bloomington Drosophila Stock Center	33484
w[1118]; Dp(1;3)DC496, PBac{y[+mDint2] w[+mC]=DC496}VK00033/TM6C, Sb[1]	Bloomington Drosophila Stock Center	33489
w[1118]; Dp(1;3)DC511, PBac{y[+mDint2] w[+mC]=DC511}VK00033/TM6C, Sb[1]	Bloomington Drosophila Stock Center	33494
w[1118]; Dp(1;3)DC530, PBac{y[+mDint2] w[+mC]=DC530}VK00033/TM6C, Sb[1]	Bloomington Drosophila Stock Center	33496
w[1118]; Dp(1;3)DC531, PBac{y[+mDint2] w[+mC]=DC531}VK00033/TM6C, Sb[1]	Bloomington Drosophila Stock Center	33497
w[1118]; Dp(1;3)DC536, PBac{y[+mDint2] w[+mC]=DC536}VK00033/TM6C, Sb[1]	Bloomington Drosophila Stock Center	33498
w[1118]; Dp(1;3)DC537, PBac{y[+mDint2] w[+mC]=DC537}VK00033/TM6C, Sb[1]	Bloomington Drosophila Stock Center	33499
w[1118]; Dp(1;3)DC539, PBac{y[+mDint2] w[+mC]=DC539}VK00033/TM6C, Sb[1]	Bloomington Drosophila Stock Center	33500
w[1118]; Dp(1;3)DC541, PBac{y[+mDint2] w[+mC]=DC541}VK00033/TM6C, Sb[1]	Bloomington Drosophila Stock Center	33501
w[1118]; Dp(1;3)DC542, PBac{y[+mDint2] w[+mC]=DC542}VK00033/TM6C, Sb[1]	Bloomington Drosophila Stock Center	33502
w[1118]; Dp(1;3)DC543, PBac{y[+mDint2] w[+mC]=DC543}VK00033/TM6C, Sb[1]	Bloomington Drosophila Stock Center	33503
w[1118]; Dp(1;3)RC003, PBac{y[+mDint2] w[+mC]=RC003}VK00033/TM6C, Sb[1]	Bloomington Drosophila Stock Center	38469
w[1118]; Dp(1;3)RC010, PBac{y[+mDint2] w[+mC]=RC010}VK00033/TM6C, Sb[1]	Bloomington Drosophila Stock Center	38475
w[1118]; Dp(1;3)RC008, PBac{y[+mDint2] w[+mC]=RC008}VK00033/TM6C, Sb[1]	Bloomington Drosophila Stock Center	42029
w[*]; Dp(1;3)7188-1, PBac{y[+mDint2] w[+mC]=7188-1}VK00033/TM3, Sb[1]	Bloomington Drosophila Stock Center	66427

### Sheet: LOF lines for complementation
Genotype	Origin	BDSC #
y[1] peb[hnt-E8]/FM7c	Bloomington Drosophila Stock Center	3241
v[1] Polr2A[3]/FM7a	Bloomington Drosophila Stock Center	3659
y[1] crn[yok-EH352]/C(1)DX, y[1] f[1]/Dp(1;Y)y[2]sc	Bloomington Drosophila Stock Center	4292
w[67c23] P{w[+mC]=lacW}CCT6[G0022]/FM7c	Bloomington Drosophila Stock Center	11475
w[67c23] P{w[+mC]=lacW}Tom40[G0216]/FM7c	Bloomington Drosophila Stock Center	11859
w[67c23] P{w[+mC]=lacW}Rala[G0501]/FM7c	Bloomington Drosophila Stock Center	12283
sno[EF531]/FM7c	Bloomington Drosophila Stock Center	33833
y[1] w[*] AP-1-2beta[GH73] P{ry[+t7.2]=neoFRT}19A/FM7c	Bloomington Drosophila Stock Center	51342
y[1] w[*] Fum1[B] P{ry[+t7.2]=neoFRT}19A/FM7c, P{w[+mC]=GAL4-Kr.C}DC1, P{w[+mC]=UAS-GFP.S65T}DC5, sn[+]	Bloomington Drosophila Stock Center	52369
y[1] w[*] shi[A] P{ry[+t7.2]=neoFRT}19A/FM7c, P{w[+mC]=GAL4-Kr.C}DC1, P{w[+mC]=UAS-GFP.S65T}DC5, sn[+]	Bloomington Drosophila Stock Center	52391
y[1] AMPKalpha[B] w[*] P{ry[+t7.2]=neoFRT}19A/FM7c, P{w[+mC]=GAL4-Kr.C}DC1, P{w[+mC]=UAS-GFP.S65T}DC5, sn[+]	Bloomington Drosophila Stock Center	57050
y[1] w[*] beta-Spec[A] P{ry[+t7.2]=neoFRT}19A/FM7c, P{w[+mC]=GAL4-Kr.C}DC1, P{w[+mC]=UAS-GFP.S65T}DC5, sn[+]	Bloomington Drosophila Stock Center	57060
y[1] w[*] betaCOP[A] P{ry[+t7.2]=neoFRT}19A/FM7c, P{w[+mC]=GAL4-Kr.C}DC1, P{w[+mC]=UAS-GFP.S65T}DC5, sn[+]	Bloomington Drosophila Stock Center	57061
y[1] w[*] comt[A] P{ry[+t7.2]=neoFRT}19A/FM7c, P{w[+mC]=GAL4-Kr.C}DC1, P{w[+mC]=UAS-GFP.S65T}DC5, sn[+]	Bloomington Drosophila Stock Center	57085
y[1] Pi4KIIIalpha[C] w[*] P{ry[+t7.2]=neoFRT}19A/FM7c, P{w[+mC]=GAL4-Kr.C}DC1, P{w[+mC]=UAS-GFP.S65T}DC5, sn[+]	Bloomington Drosophila Stock Center	57112
y[1] Rbcn-3B[B] w[*] P{ry[+t7.2]=neoFRT}19A/FM7c, P{w[+mC]=GAL4-Kr.C}DC1, P{w[+mC]=UAS-GFP.S65T}DC5, sn[+]	Bloomington Drosophila Stock Center	57122
y[1] w[*] Sas10[A] P{ry[+t7.2]=neoFRT}19A/FM7c, P{w[+mC]=GAL4-Kr.C}DC1, P{w[+mC]=UAS-GFP.S65T}DC5, sn[+]	Bloomington Drosophila Stock Center	57127
y[1] trr[A] w[*] P{ry[+t7.2]=neoFRT}19A/FM7c, P{w[+mC]=GAL4-Kr.C}DC1, P{w[+mC]=UAS-GFP.S65T}DC5, sn[+]	Bloomington Drosophila Stock Center	57137
y[1] w[*] Chc[B] P{ry[+t7.2]=neoFRT}19A/FM7c, P{w[+mC]=GAL4-Kr.C}DC1, P{w[+mC]=UAS-GFP.S65T}DC5, sn[+]	Bloomington Drosophila Stock Center	67112
y[1] w[*] CkIIbeta[A] P{ry[+t7.2]=neoFRT}19A/FM7c, P{w[+mC]=GAL4-Kr.C}DC1, P{w[+mC]=UAS-GFP.S65T}DC5, sn[+]	Bloomington Drosophila Stock Center	67113
y[1] w[*] Dlic[A] P{ry[+t7.2]=neoFRT}19A/FM7c, P{w[+mC]=GAL4-Kr.C}DC1, P{w[+mC]=UAS-GFP.S65T}DC5, sn[+]	Bloomington Drosophila Stock Center	67116
y[1] w[*] Dlic[B] P{ry[+t7.2]=neoFRT}19A/FM7c, P{w[+mC]=GAL4-Kr.C}DC1, P{w[+mC]=UAS-GFP.S65T}DC5, sn[+]	Bloomington Drosophila Stock Center	67117
w[*] egh[7] P{ry[+t7.2]=neoFRT}19A/FM7i, P{w[+mC]=ActGFP}JMR3	Bloomington Drosophila Stock Center	77889
y[1] w[*] Idh3a[3] P{ry[+t7.2]=neoFRT}19A/FM7c, P{w[+mC]=GAL4-Kr.C}DC1, P{w[+mC]=UAS-GFP.S65T}DC5, sn[+]	Bloomington Drosophila Stock Center	80144

### Sheet: RNAi stocks used
Genotype	Origin	BDSC #	VDRC#	Referred to as
y[1] v[1]; P{y[+t7.7] v[+t1.8]=TRiP.JF01951}attP2	Bloomington Drosophila Stock Center	25931
y[1] v[1]; P{y[+t7.7] v[+t1.8]=TRiP.JF02030}attP2	Bloomington Drosophila Stock Center	26005
y[1] v[1]; P{y[+t7.7] v[+t1.8]=TRiP.JF02681}attP2	Bloomington Drosophila Stock Center	27530
y[1] v[1]; P{y[+t7.7] v[+t1.8]=TRiP.JF03102}attP2	Bloomington Drosophila Stock Center	28687
y[1] v[1]; P{y[+t7.7] v[+t1.8]=TRiP.JF03162}attP2	Bloomington Drosophila Stock Center	28735
y[1] v[1]; P{y[+t7.7] v[+t1.8]=TRiP.JF03196}attP2	Bloomington Drosophila Stock Center	28768
y[1] v[1]; P{y[+t7.7] v[+t1.8]=TRiP.JF03259}attP2	Bloomington Drosophila Stock Center	29580
y[1] v[1]; P{y[+t7.7] v[+t1.8]=TRiP.JF01720}attP2/TM3, Sb[1]	Bloomington Drosophila Stock Center	31202
y[1] v[1]; P{y[+t7.7] v[+t1.8]=TRiP.HM04014}attP2	Bloomington Drosophila Stock Center	31707
y[1] v[1]; P{y[+t7.7] v[+t1.8]=TRiP.HM04016}attP2	Bloomington Drosophila Stock Center	31709
y[1] v[1]; P{y[+t7.7] v[+t1.8]=TRiP.JF01195}attP2	Bloomington Drosophila Stock Center	31254
y[1] sc[*] v[1] sev[21]; P{y[+t7.7] v[+t1.8]=TRiP.HM05260}attP2	Bloomington Drosophila Stock Center	31868
y[1] sc[*] v[1] sev[21]; P{y[+t7.7] v[+t1.8]=TRiP.HMS01261}attP2	Bloomington Drosophila Stock Center	34913
y[1] sc[*] v[1] sev[21]; P{y[+t7.7] v[+t1.8]=TRiP.HMS01019}attP2	Bloomington Drosophila Stock Center	36916
y[1] sc[*] v[1] sev[21]; P{y[+t7.7] v[+t1.8]=TRiP.HMS00154}attP2	Bloomington Drosophila Stock Center	36921
y[1] sc[*] v[1] sev[21]; P{y[+t7.7] v[+t1.8]=TRiP.HMS01507}attP2	Bloomington Drosophila Stock Center	37489
y[1] sc[*] v[1] sev[21]; P{y[+t7.7] v[+t1.8]=TRiP.HMS01686}attP40	Bloomington Drosophila Stock Center	38242
y[1] sc[*] v[1] sev[21]; P{y[+t7.7] v[+t1.8]=TRiP.HMS01746}attP40	Bloomington Drosophila Stock Center	38533
y[1] v[1]; P{y[+t7.7] v[+t1.8]=TRiP.GL01487}attP40	Bloomington Drosophila Stock Center	43146
y[1] v[1]; P{y[+t7.7] v[+t1.8]=TRiP.HMC03334}attP40	Bloomington Drosophila Stock Center	51779
y[1] sc[*] v[1] sev[21]; P{y[+t7.7] v[+t1.8]=TRiP.GLC01852}attP2	Bloomington Drosophila Stock Center	55235
y[1] v[1]; P{y[+t7.7] v[+t1.8]=TRiP.HMJ23896}attP40/CyO	Bloomington Drosophila Stock Center	62441
y[1] sc[*] v[1] sev[21]; P{y[+t7.7] v[+t1.8]=TRiP.HMC05589}attP40	Bloomington Drosophila Stock Center	64570
y[1] sc[*] v[1] sev[21]; P{y[+t7.7] v[+t1.8]=TRiP.HMC06233}attP2	Bloomington Drosophila Stock Center	65958
y[1] sc[*] v[1] sev[21]; P{y[+t7.7] v[+t1.8]=TRiP.HMC06243}attP40/CyO	Bloomington Drosophila Stock Center	65964
y[1] sc[*] v[1] sev[21]; P{y[+t7.7] v[+t1.8]=TRiP.HMS05447}attP40	Bloomington Drosophila Stock Center	66981
y[1] sc[*] v[1] sev[21]; P{y[+t7.7] v[+t1.8]=TRiP.HMS05900}attP40	Bloomington Drosophila Stock Center	77146
P{KK107596}VIE-260B	Vienna Drosophila Resource Center		V100294
P{KK109067}VIE-260B	Vienna Drosophila Resource Center		v101404
P{KK101444}VIE-260B	Vienna Drosophila Resource Center		v105971
P{KK107912}VIE-260B	Vienna Drosophila Resource Center		v106091
P{KK100280}VIE-260B	Vienna Drosophila Resource Center		v110276
P{KK100802}VIE-260B	Vienna Drosophila Resource Center		v110340
w1118; P{GD13892}v35877/TM3	Vienna Drosophila Resource Center		V35877	NF1 RNAi
w1118; P{GD6885}v18025	Vienna Drosophila Resource Center		V18025	Spred RNAi
P{KK100700}VIE-260B	Vienna Drosophila Resource Center		V105852	Sin3a RNAi
w1118; P{GD4892}v13008	Vienna Drosophila Resource Center		V13008	Lztr1 RNAi
w1118; P{GD1507}v3788	Vienna Drosophila Resource Center		V3788	peb RNAi 2
P{KK107575}VIE-260B	Vienna Drosophila Resource Center		V101325	peb RNAi 1
P{KK102965}VIE-260B	Vienna Drosophila Resource Center		V106147	Su(var)3-3 RNAi
P{KK102276}VIE-260B	Vienna Drosophila Resource Center		V107276	Dsor1 RNAi
GD genetic background	Vienna Drosophila Resource Center		V60000	Control for VDRC GD lines
KK genetic background background	Vienna Drosophila Resource Center		V60100	Control for VDRC KK lines
UAS-Tsp2A-IR2	Gift from Mikio Furuse

### Sheet: Other lines used
Genotype	Origin	BDSC #	Referred to as
Tsp1-2/Fm7i;act-GFP	Mikio Furuse
P{ry[+t7.2]=hsFLP}1, P{w[+mC]=tubP-GAL80}LL1 w[*] P{ry[+t7.2]=neoFRT}19A; P{w[+mC]=UAS-mCD8::GFP.L}LL5/CyO; P{w[+mW.hs]=GawB}OK107 ey[OK107]	Bloomington Drosophila Stock center	44407
y[1] w[*] N[1]/FM7c, P{w[+mC]=GAL4-twi.G}108.4, P{UAS-2xEGFP}AX OK371-Gal4	Bloomington Drosophila Stock center	6873
bsk[2] cn[1] bw[1] speck[1]/CyO, P{ry[+t7.2]=sevRas1.V12}FK1	Bloomington Drosophila Stock center	5283
UAS-p35	Bloomington Drosophila Stock center	5073
P{ry[+t7.2]=neoFRT}19A; ry[506]	Bloomington Drosophila Stock center	1709	Control (FRT19A)
y1 w1118; P{UASp-GFP-mCherry-Atg8a}2	Bloomington Drosophila Stock center	37749
y[1] peb[hnt-E8]/FM7c	Bloomington Drosophila Stock center	3241	PebE8
w1118; UAS-Ras1-R68Q;	Schenck lab collection
NF1 E1 mutant	Schenck lab collection
NF1 E1 background	Schenck lab collection
Peb345x, w, hsFLP, FRT19A/Fm7i	Gift from Marc Freeman		Peb345x
w;;PebBAC CH321-46502 Attp2	Gift from Marc Freeman
FRT19A, tubGal80; OK371-GAL4, UAS-mCD8::GFP; UAS-mCD8::GFP, ase-FLP/Tm3	Gift from Marc Freeman		MARCM line
OK371-Gal4, UAS-mCD8::GFP, UAS-mCD8::GFP	Gift from Marc Freeman
dSARM896	Gift from Lukas Neukomm
UAS-dSARM	Gift from Lukas Neukomm
UAS-NMN-deamidase	Gift from Lukas Neukomm
UAS-NMN-deamidasedead	Gift from Lukas Neukomm
sp/CyO; ase-Flp/Tm3	Gift from Lukas Neukomm
Caz2/Fm7i	Storkebaum lab collection
OK371-GAL4, UAS-mCD8::GFP, Tub-Gal80ts	Storkebaum lab collection
OK371-GAL4	Storkebaum lab collection

### Sheet: Oligonucleotides
	Mutant	FW oligo	RV oligo	Sequencing oligo
Screening_stockMNB451	Arp10E319X	GCCTGCTAACAGAAAGCGTG	GCGTAACCAGTAAAGCGCC	AGACGTGGACTACATTGTCAGC
Screening_stockMNB2970	Arp10F321X
Screening_stockMNB9136	Arp8W591X	ATGAACTCGAACGGCTGCTAC	TATACTGCGCTTATCGCCGG	TTGGACCAGGCCATAATCCAG
Screening_stockMNB1360	AP-1-2-βW528X	CGAGAGCATTATCAGCACGC	CCAATGAGCGACTCCTGGTT	ACGCGCATCAATGGTTTGG
Screening_stockMNB6421	AP-1-2-βQ354X	GTCAAGGTGCTGATGAAGTTGC	CCTTCAAGGAAGCTGTCAAGC	CGCCATTGGTTACGTTGCTC
Screening_stockMNB4089	AMPKαC212Y	TCGAGACCTGAAGCCAGAG	GAACTTGGTGCAGACCTCTG
Screening_stockMNB1549	βCOPc.*5303insT>TTA	CTCCAAACTTCGCCCTTCG	CCTGGTTAAGCAGACAATTCTGC
Screening_stockMNB905	β-SpecA2011X	ACACAGGCGACTTATTCCGC	GAGGCACCAACATCCACGT	TGATCTGGATGGAGGACCTCG
Screening_stockMNB3206	β-SpecW147X	ATGAGTACGAGTACGATGGCG	ATCAAGGAGCTTGGCCAGG	GTCCAGGATCAAGGCTCTGG
Screening_stockMNB4062	CkIIβC23Y	ATGTATGTAATAgtgcgtgagcg	GCCCATTCTAAACTTACCCGGT	ATGTATGTAATAgtgcgtgagcg
Screening_stockMNB8234	CG15890R57X	TCGCCAAGTATACGGTGAACC	TAGGCCATGTTCACTCGACAG
Screening_stockMNB5782	CCT6E240K	CTGTGATGCTTATTGGCGAGC	GTCGATGCCCTTCTGGTTGAT	GACTGCATCCTCGCATCATGA
Screening_stockMNB3194	ChcQ1271X	GACCTCGTTCGCTATCTGCA	CGTACAGGAACACCAGCTCC	GCGAATCTTACATCGAGAGCG
Screening_stockMNB4627	ChcK1255X
Screening_stockMNB6697	comtA309T	GGCCTGGACAAGGAATTCAATTC	CTGAAATTCTTGGTCAGCGCAG	TTCGCATCCCGTGTCTTCC
Screening_stockMNB4397	crnQ178X	GATCAAATATGCTCAGTGGGAGG	CAATCACATCCTCAATACCCGC	GCGTTGGACAATGAGCACC
Screening_stockMNB5625	eghG306S	GCGTGGTATCATTAACTTTGTGC	ATTAATGGCCGCGATGAAGG
Screening_stockMNB728	Fum1W21X	GGCAGCAATCGTTACAAAGTCG	aaaatCAATGCGACGGCTTCC	GCATCGAGGTGCtgttgttg
Screening_stockMNB8022	Fum1V225M	AAATCGCAGAGCTCCAACG	GGCAATCTTCATCAGGCTAACG
Screening_stockMNB10433	Fum1H310Y	GCCAAGTCGGAGGAGTTCAA	TCCTGCTGCCATCAGCTAC	CAAGAGTTCAGCGGCTATGC
Screening_stockMNB4417	Hr4c.718+684G>A	GTTGTAGACGAACCAAGTGTCC	AAGAGATGGAAAGGTATACGGGC
Screening_stockMNB894	Idh3aA326V	ACATGGCCCAGAAGTTCCC	TAATTGCTGTTGTTCATACTG	TGGATACGGTGTGCCTGAAC
Screening_stockMNB1527	Idh3aN293X	GTGCGTGACATGTTAACAGGG	CAGCACGTCGTATTTTCCGG	CGCCATTGACTCGGTGAAC
Screening_stockMNB8285	Idh3aG59E	TTTGTGCACTCTAACCTCAACG	TGCCACCTGTTGTCAAACG
Screening_stockMNB2195	kzL626P	AAGCTCCCTGGTGATGATACG	CGAAGCAGTCGTTGTACACG
Screening_stockMNB6331	NejQ190X	CGATGAGCTGGTGTCCTC	CGTTCATGCCATTGTTGC
Screening_stockMNB5596	pebQ894X	AGCCATTGTCTACCATCCGG	TTTGGTGGACTCACCATCGG
Screening_stockMNB5069	Pi4KIIIαL758X	AGGCGAGTGCCACAAATCC	CTATCTGCTGCACACCCTGG	AGGCGAGTGCCACAAATCC
Screening_stockMNB8734	Pi4KIIIαQ42X	TTGGAATGTCAACAGTGCAGC	CAGAAGCTGAACTTTTCCGCC	CTCACACGAAAGCTGCTGATG
Screening_stockMNB10101	Pi4KIIIαW1202X	GCTGCGCTTGAAGGACTTC	CCAGCTTGCAGCCTTCGTA	CAGGGCATTGTGAATGAAGCC
Screening_stockMNB8511	Ralac.*1528delCAT>C	AAACAACGTCAGACGGACG	GAGGCAACACAAACAAACATCG
Screening_stockMNB7643	RalaQ30X	CCGACTCCATAAGTTGACAGCT	TGAATTCCTGGGTTGCCTGG
Screening_stockMNB7143	Rbcn-3BI749fs	GCTACCTTGGAATCACTTGG	CTCCTTGAACTTCTGCACC
Screening_stockMNB8250	Polr2AY1612X	ACTCTCGACTCAGCAACGC	ggcgagtaggatggtgaattgg	GTGCTTGCAGTAAGTGCCATG
Screening_stockMNB552	shiR61E	TCAGTGCGAACAGGATGTAGG	TGCTCAACTTACCGGTAACTCC
Screening_stockMNB2733	shic.146+295insA>AT	GCACGCCTTATCAGCATATTATCC	CAAGTACACTTGTTTCGTAGACACC
Screening_stockMNB3027	shic.1959+1108insA>AAAAAAAAAAC	agtctcaagatggtgtaacccc	caatagagccgaatatccgactatg
Screening_stockMNB7238	shiS756X	GATCGTTACGAAGACCACCCG	GATGGTAGCATTGGTGGGGG
Screening_stockMNB8741	shiG526K	ACAGATGAGTCGATACCCACG	GCGGTGACCAGTCTTAACG
Screening_stockMNB9633	shiY481X	GCGACGAGAGATCTCATTTGC	GCGGTGACCAGTCTTAACG
Screening_stockMNB10284	shiY226K	CCGCACGTACTCAATTTAACCC	TTTGATGCTAGCATCGCCTG
Screening_stockMNB9078	Sas10Q318X	CTACGTTCGCAAACACGATGT	AACTAGGTGCGGAACTTGACG	ACACCGTGCTCACCACCTA
Screening_stockMNB8334	snoc.*1390insA>AT & 880+528delAT>A	TTAACCAACAGACATTGAGAGGC	AGTGATAGGGATGGCTAGTATTGG
Screening_stockMNB6695	snoQ377X	CTCACTCTGGTGTCGTGTATACC	GCTTGTAGTAGACATCACAGGGC	CCAACCCGAATCCCTTTACCT
Screening_stockMNB6819	snoY1297X	TTCGCTTCAGAGTGATCGGC	CGCTTTGCCTGCTGAATGAT	AGAGCCATCCAGCAGTTTGG
Screening_stockMNB2255	Tsp2AW198fs	CGGTCCTATTGCAGTTCAGC	TCGAAGGGTCACTTGTCGC
Screening_stockMNB2497	Tim9aC55Y	GTCGAGAACACGGAATGGCT	ACTCAGCTATTTTGACAAATGCAGG	GAACAAAATGGCTAAGACACCGG
Screening_stockMNB8080	Tom40G212D	CGATACACAGAAGTGATACACCGC	CTAGTATACCCCACTCACCTCTGA	AGTCCAAGGTGGTGGCCT
Screening_stockMNB4711	trrT316X	CACAGAATGCGACGATTCCC	GGTTCGTGCAGATCCACCAA	CAAAGGAAGCGCCGCAAA
