## Supplementary material for "Excessive activation of the RAS/MAPK pathway triggers adult-onset motor axonal degeneration": Table S5

### Sheet: Age and Sex per Figure
Figure	Panel	Age	Sex
1	B	7 days	Female
	C,D	21 days	Female
2	A	1, 7, 14, 21 days	Female
3	B,C	1, 7, 14, 21 days	Female
	D-G, I	21 days	Female
	H	1, 7, 14, 21, 28 days	Male
4	A,F,H	21 days	Male
	B-E,G,I	21 days	Female
5	A,C, E-G, K,L	21 days	Male
	B	1 day	Male
	D	1, 7, 14, 21 days	Male
	H-J	21 days	Female
6	A-D	21 days	Female
	E	21 days	Male
S3	B-E,H	21 days	Female
	F	21 days	Male
	G	1, 7, 14, 21, 28 days	Male
S4	B-G	Third instar larvae	mixed
	I-K	21 days	Male
S5	A,C-G	21 days	Female
S6	A-E	21 days	Female
	F-H	21 days	Male
S7	A,B,D,E	21 days	Female
	C	21 days	Male

### Sheet: Experimental crosses per figure
Figure	Panel	Genotype virgin	Genotype male	Genotype collected offspring (control is marked in green)
1	B	OK371-GAL4, UAS-mCD8::GFP; UAS-mCD8::GFP	OK371-GAL4, UAS-mCD8::GFP; UAS-mCD8::GFP	OK371-GAL4, UAS-mCD8::GFP; UAS-mCD8::GFP
	C	FRT19Aiso	FRT19A, TubP-GAL80/Y; OK371-GAL4, UAS-mCD8::GFP; ase-FLP, UAS-mCD8::GFP	FRT19Aiso/FRT19A,TubP-GAL80; OK371-GAL4, UAS-mCD8::GFP/+; ase-FLP, UAS-mCD8::GFP/+
		FRT19Aiso, Arp10E319X/FM7i	FRT19A, TubP-GAL80/Y; OK371-GAL4, UAS-mCD8::GFP; ase-FLP, UAS-mCD8::GFP	FRT19Aiso, Arp10E319X/FRT19A,TubP-GAL80; OK371-GAL4, UAS-mCD8::GFP/+; ase-FLP, UAS-mCD8::GFP/+
		FRT19Aiso, Pi4KIIIαL758X/FM7i	FRT19A, TubP-GAL80/Y; OK371-GAL4, UAS-mCD8::GFP; ase-FLP, UAS-mCD8::GFP	FRT19Aiso, Pi4KIIIαL758X/FRT19A,TubP-GAL80; OK371-GAL4, UAS-mCD8::GFP/+; ase-FLP, UAS-mCD8::GFP/+
		FRT19Aiso, shiY481X/FM7i	FRT19A, TubP-GAL80/Y; OK371-GAL4, UAS-mCD8::GFP; ase-FLP, UAS-mCD8::GFP	FRT19Aiso, shiY481X/FRT19A,TubP-GAL80; OK371-GAL4, UAS-mCD8::GFP/+; ase-FLP, UAS-mCD8::GFP/+
		FRT19Aiso, Fum1W21X/FM7i	FRT19A, TubP-GAL80/Y; OK371-GAL4, UAS-mCD8::GFP; ase-FLP, UAS-mCD8::GFP	FRT19Aiso, Fum1W21X/FRT19A,TubP-GAL80; OK371-GAL4, UAS-mCD8::GFP/+; ase-FLP, UAS-mCD8::GFP/+
		FRT19Aiso, Tom40G212D/FM7i	FRT19A, TubP-GAL80/Y; OK371-GAL4, UAS-mCD8::GFP; ase-FLP, UAS-mCD8::GFP	FRT19Aiso, Tom40G212D/FRT19A,TubP-GAL80; OK371-GAL4, UAS-mCD8::GFP/+; ase-FLP, UAS-mCD8::GFP/+
		FRT19Aiso, Idh3aG59E/FM7i	FRT19A, TubP-GAL80/Y; OK371-GAL4, UAS-mCD8::GFP; ase-FLP, UAS-mCD8::GFP	FRT19Aiso, Idh3aG59E/FRT19A,TubP-GAL80; OK371-GAL4, UAS-mCD8::GFP/+; ase-FLP, UAS-mCD8::GFP/+
	D	FRT19Aiso, ChcK1255X/FM7i	FRT19A, TubP-GAL80/Y; OK371-GAL4, UAS-mCD8::GFP; ase-FLP, UAS-mCD8::GFP	FRT19Aiso, ChcK1255X/FRT19A,TubP-GAL80; OK371-GAL4, UAS-mCD8::GFP/+; ase-FLP, UAS-mCD8::GFP/+
		FRT19Aiso, ChcK1255X/FM7i;; Chc-BAC/TM6, Hu, e	FRT19A, TubP-GAL80/Y; OK371-GAL4, UAS-mCD8::GFP; ase-FLP, UAS-mCD8::GFP	FRT19Aiso, ChcK1255X/FRT19A,TubP-GAL80; OK371-GAL4, UAS-mCD8::GFP/+; ase-FLP, UAS-mCD8::GFP/Chc-BAC
2	A	FRT19Aiso	FRT19A, TubP-GAL80/Y; OK371-GAL4, UAS-mCD8::GFP; ase-FLP, UAS-mCD8::GFP	FRT19Aiso/FRT19A,TubP-GAL80; OK371-GAL4, UAS-mCD8::GFP/+; ase-FLP, UAS-mCD8::GFP/+
		FRT19Aiso, CCT6E240K/FM 7i	FRT19A, TubP-GAL80/Y; OK371-GAL4, UAS-mCD8::GFP; ase-FLP, UAS-mCD8::GFP	FRT19Aiso, CCT6E250K/FRT19A,TubP-GAL80; OK371-GAL4, UAS-mCD8::GFP/+; ase-FLP, UAS-mCD8::GFP/+
		FRT19Aiso, snoY1297X/FM7i	FRT19A, TubP-GAL80/Y; OK371-GAL4, UAS-mCD8::GFP; ase-FLP, UAS-mCD8::GFP	FRT19Aiso, snoY1297X/FRT19A,TubP-GAL80; OK371-GAL4, UAS-mCD8::GFP/+; ase-FLP, UAS-mCD8::GFP/+
		FRT19Aiso, tim9aC55Y/FM7i	FRT19A, TubP-GAL80/Y; OK371-GAL4, UAS-mCD8::GFP; ase-FLP, UAS-mCD8::GFP	FRT19Aiso, tim9aC55Y/FRT19A,TubP-GAL80; OK371-GAL4, UAS-mCD8::GFP/+; ase-FLP, UAS-mCD8::GFP/+
3	B,C,G	FRT19Aiso	FRT19A, TubP-GAL80/Y; OK371-GAL4, UAS-mCD8::GFP; ase-FLP, UAS-mCD8::GFP	FRT19Aiso/FRT19A,TubP-GAL80; OK371-GAL4, UAS-mCD8::GFP/+; ase-FLP, UAS-mCD8::GFP/+
		FRT19Aiso, pebQ894X/FM7i	FRT19A, TubP-GAL80/Y; OK371-GAL4, UAS-mCD8::GFP; ase-FLP, UAS-mCD8::GFP	FRT19Aiso, pebQ894X/FRT19A,TubP-GAL80; OK371-GAL4, UAS-mCD8::GFP/+; ase-FLP, UAS-mCD8::GFP/+
		FRT19Aiso, pebE8/FM7i	FRT19A, TubP-GAL80/Y; OK371-GAL4, UAS-mCD8::GFP; ase-FLP, UAS-mCD8::GFP	FRT19Aiso, pebE8/FRT19A,TubP-GAL80; OK371-GAL4, UAS-mCD8::GFP/+; ase-FLP, UAS-mCD8::GFP/+
	D,F	FRT19Aiso	FRT19A, TubP-GAL80/Y; OK371-GAL4, UAS-mCD8::GFP; ase-FLP, UAS-mCD8::GFP	FRT19Aiso/FRT19A,TubP-GAL80; OK371-GAL4, UAS-mCD8::GFP/+; ase-FLP, UAS-mCD8::GFP/+
		FRT19Aiso, pebQ894X/FM7i	FRT19A, TubP-GAL80/Y; OK371-GAL4, UAS-mCD8::GFP; ase-FLP, UAS-mCD8::GFP	FRT19Aiso, pebQ894X/FRT19A,TubP-GAL80; OK371-GAL4, UAS-mCD8::GFP/+; ase-FLP, UAS-mCD8::GFP/+
	E	FRT19Aiso, pebQ894X/FM7i	FRT19A, TubP-GAL80/Y; OK371-GAL4, UAS-mCD8::GFP; ase-FLP, UAS-mCD8::GFP	FRT19Aiso, pebQ894X/FRT19A,TubP-GAL80; OK371-GAL4, UAS-mCD8::GFP/+; ase-FLP, UAS-mCD8::GFP/+
		FRT19Aiso, pebQ894X/FM7i;; peb-BAC/TM6, Hu, e	FRT19A, TubP-GAL80/Y; OK371-GAL4, UAS-mCD8::GFP; ase-FLP, UAS-mCD8::GFP	FRT19Aiso, pebQ894X/FRT19A,TubP-GAL80; OK371-GAL4, UAS-mCD8::GFP/+; ase-FLP, UAS-mCD8::GFP/peb-BAC
	H	OK371-GAL4	KK genetic background	OK371-GAL4/+
		OK371-GAL4	UAS-peb-RNAi 1	OK371-GAL4/UAS-peb-RNAi 1
	I	FRT19Aiso	FRT19Aiso/Y	FRT19Aiso
		FRT19Aiso, pebQ894X/FM7i	FRT19Aiso/Y	FRT19Aiso/FRT19Aiso, pebQ894X
		FRT19Aiso, pebE8/FM7i	FRT19Aiso/Y	FRT19Aiso/FRT19Aiso, pebE8
		FRT19Aiso, peb345x/FM7i	FRT19Aiso/Y	FRT19Aiso/FRT19Aiso, peb345x
4	A	OK371-GAL4, UAS-mCD8::GFP; UAS-mCD8::GFP	KK genetic background	OK371-GAL4, UAS-mCD8::GFP/+; UAS-mCD8::GFP/+
		OK371-GAL4, UAS-mCD8::GFP; UAS-mCD8::GFP	UAS-peb-RNAi 1	OK371-GAL4, UAS-mCD8::GFP/UAS-peb-RNAi 1 ; UAS-mCD8::GFP/+
	B	FRT19Aiso	FRT19A, TubP-GAL80/Y; OK371-GAL4, UAS-mCD8::GFP; ase-FLP, UAS-mCD8::GFP	FRT19Aiso/FRT19A,TubP-GAL80; OK371-GAL4, UAS-mCD8::GFP/+; ase-FLP, UAS-mCD8::GFP/+
		FRT19Aiso; UAS-p35/TM6, Hu,e	FRT19A, TubP-GAL80/Y; OK371-GAL4, UAS-mCD8::GFP; ase-FLP, UAS-mCD8::GFP	FRT19Aiso/FRT19A,TubP-GAL80; OK371-GAL4, UAS-mCD8::GFP/+; ase-FLP, UAS-mCD8::GFP/UAS-p35
		FRT19Aiso, pebQ894X/FM7i	FRT19A, TubP-GAL80/Y; OK371-GAL4, UAS-mCD8::GFP; ase-FLP, UAS-mCD8::GFP	FRT19Aiso, pebQ894X/FRT19A,TubP-GAL80; OK371-GAL4, UAS-mCD8::GFP/+; ase-FLP, UAS-mCD8::GFP/+
		FRT19Aiso, pebQ894X/FM7i; UAS-p35/TM6, Hu,e	FRT19A, TubP-GAL80/Y; OK371-GAL4, UAS-mCD8::GFP; ase-FLP, UAS-mCD8::GFP	FRT19Aiso, pebQ894X/FRT19A,TubP-GAL80; OK371-GAL4, UAS-mCD8::GFP/+; ase-FLP, UAS-mCD8::GFP/UAS-p35
		FRT19Aiso, pebE8/FM7i	FRT19A, TubP-GAL80/Y; OK371-GAL4, UAS-mCD8::GFP; ase-FLP, UAS-mCD8::GFP	FRT19Aiso, pebE8/FRT19A,TubP-GAL80; OK371-GAL4, UAS-mCD8::GFP/+; ase-FLP, UAS-mCD8::GFP/+
		FRT19Aiso, pebE8/FM7i; UAS-p35/TM6, Hu,e	FRT19A, TubP-GAL80/Y; OK371-GAL4, UAS-mCD8::GFP; ase-FLP, UAS-mCD8::GFP	FRT19Aiso, pebE8/FRT19A,TubP-GAL80; OK371-GAL4, UAS-mCD8::GFP/+; ase-FLP, UAS-mCD8::GFP/UAS-p35
	C	FRT19Aiso	FRT19A, TubP-GAL80/Y; OK371-GAL4, UAS-mCD8::GFP; ase-FLP, UAS-mCD8::GFP	FRT19Aiso/FRT19A,TubP-GAL80; OK371-GAL4, UAS-mCD8::GFP/+; ase-FLP, UAS-mCD8::GFP/+
		FRT19Aiso; UAS-NMN-Ddead/CyO	FRT19A, TubP-GAL80/Y; OK371-GAL4, UAS-mCD8::GFP; ase-FLP, UAS-mCD8::GFP	FRT19Aiso/FRT19A,TubP-GAL80; OK371-GAL4, UAS-mCD8::GFP/UAS-NMN-Ddead; ase-FLP, UAS-mCD8::GFP/+
		FRT19Aiso; UAS-NMN-D/CyO	FRT19A, TubP-GAL80/Y; OK371-GAL4, UAS-mCD8::GFP; ase-FLP, UAS-mCD8::GFP	FRT19Aiso/FRT19A,TubP-GAL80; OK371-GAL4, UAS-mCD8::GFP/UAS-NMN-D; ase-FLP, UAS-mCD8::GFP/+
		FRT19Aiso, pebQ894X/FM7i	FRT19A, TubP-GAL80/Y; OK371-GAL4, UAS-mCD8::GFP; ase-FLP, UAS-mCD8::GFP	FRT19Aiso, pebQ894X/FRT19A,TubP-GAL80; OK371-GAL4, UAS-mCD8::GFP/+; ase-FLP, UAS-mCD8::GFP/+
		FRT19Aiso, pebQ894X/FM7i; UAS-NMN-D/CyO	FRT19A, TubP-GAL80/Y; OK371-GAL4, UAS-mCD8::GFP; ase-FLP, UAS-mCD8::GFP	FRT19Aiso, pebQ894X/FRT19A,TubP-GAL80; OK371-GAL4, UAS-mCD8::GFP/UAS-NMN-D; ase-FLP, UAS-mCD8::GFP/+
		FRT19Aiso, pebQ894X/FM7i; UAS-NMN-Ddead/CyO	FRT19A, TubP-GAL80/Y; OK371-GAL4, UAS-mCD8::GFP; ase-FLP, UAS-mCD8::GFP	FRT19Aiso, pebQ894X/FRT19A,TubP-GAL80; OK371-GAL4, UAS-mCD8::GFP/UAS-NMN-Ddead; ase-FLP, UAS-mCD8::GFP/+
		FRT19Aiso, pebE8/FM7i	FRT19A, TubP-GAL80/Y; OK371-GAL4, UAS-mCD8::GFP; ase-FLP, UAS-mCD8::GFP	FRT19Aiso, pebE8/FRT19A,TubP-GAL80; OK371-GAL4, UAS-mCD8::GFP/+; ase-FLP, UAS-mCD8::GFP/+
		FRT19Aiso, pebE8/FM7i; UAS-NMN-D/CyO	FRT19A, TubP-GAL80/Y; OK371-GAL4, UAS-mCD8::GFP; ase-FLP, UAS-mCD8::GFP	FRT19Aiso, pebE8/FRT19A,TubP-GAL80; OK371-GAL4, UAS-mCD8::GFP/UAS-NMN-D; ase-FLP, UAS-mCD8::GFP/+
		FRT19Aiso, pebE8/FM7i; UAS-NMN-Ddead/CyO	FRT19A, TubP-GAL80/Y; OK371-GAL4, UAS-mCD8::GFP; ase-FLP, UAS-mCD8::GFP	FRT19Aiso, pebE8/FRT19A,TubP-GAL80; OK371-GAL4, UAS-mCD8::GFP/UAS-NMN-Ddead; ase-FLP, UAS-mCD8::GFP/+
	D,E,G	FRT19Aiso	FRT19A, TubP-GAL80/Y; OK371-GAL4, UAS-mCD8::GFP; ase-FLP, UAS-mCD8::GFP	FRT19Aiso/FRT19A,TubP-GAL80; OK371-GAL4, UAS-mCD8::GFP/+; ase-FLP, UAS-mCD8::GFP/+
		FRT19Aiso, pebQ894X/FM7i	FRT19A, TubP-GAL80/Y; OK371-GAL4, UAS-mCD8::GFP; ase-FLP, UAS-mCD8::GFP	FRT19Aiso, pebQ894X/FRT19A,TubP-GAL80; OK371-GAL4, UAS-mCD8::GFP/+; ase-FLP, UAS-mCD8::GFP/+
		FRT19Aiso, pebE8/FM7i	FRT19A, TubP-GAL80/Y; OK371-GAL4, UAS-mCD8::GFP; ase-FLP, UAS-mCD8::GFP	FRT19Aiso, pebE8/FRT19A,TubP-GAL80; OK371-GAL4, UAS-mCD8::GFP/+; ase-FLP, UAS-mCD8::GFP/+
		FRT19Aiso, peb345x/FM7i	FRT19A, TubP-GAL80/Y; OK371-GAL4, UAS-mCD8::GFP; ase-FLP, UAS-mCD8::GFP	FRT19Aiso, peb345x/FRT19A,TubP-GAL80; OK371-GAL4, UAS-mCD8::GFP/+; ase-FLP, UAS-mCD8::GFP/+
	F	OK371-GAL4,UAS-GFP-mCherry-Atg8a/CyO	KK genetic background	OK371-GAL4,UAS-GFP-mCherry-Atg8a/+
		OK371-GAL4,UAS-GFP-mCherry-Atg8a/CyO	UAS-peb-RNAi 1	OK371-GAL4,UAS-GFP-mCherry-Atg8a/UAS-peb-RNAi 1
	H	OK371-GAL4	KK genetic background	OK371-GAL4/+
		OK371-GAL4	UAS-peb-RNAi 1	OK371-GAL4/UAS-peb-RNAi 1
	I	FRT19Aiso	FRT19A, TubP-GAL80/Y; OK371-GAL4, UAS-mCD8::GFP; ase-FLP, UAS-mCD8::GFP	FRT19Aiso/FRT19A,TubP-GAL80; OK371-GAL4, UAS-mCD8::GFP/+; ase-FLP, UAS-mCD8::GFP/+
		FRT19Aiso, pebQ894X/FM7i	FRT19A, TubP-GAL80/Y; OK371-GAL4, UAS-mCD8::GFP; ase-FLP, UAS-mCD8::GFP	FRT19Aiso, pebQ894X/FRT19A,TubP-GAL80; OK371-GAL4, UAS-mCD8::GFP/+; ase-FLP, UAS-mCD8::GFP/+
		FRT19Aiso, pebE8/FM7i	FRT19A, TubP-GAL80/Y; OK371-GAL4, UAS-mCD8::GFP; ase-FLP, UAS-mCD8::GFP	FRT19Aiso, pebE8/FRT19A,TubP-GAL80; OK371-GAL4, UAS-mCD8::GFP/+; ase-FLP, UAS-mCD8::GFP/+
		FRT19Aiso, peb345x/FM7i	FRT19A, TubP-GAL80/Y; OK371-GAL4, UAS-mCD8::GFP; ase-FLP, UAS-mCD8::GFP	FRT19Aiso, peb345x/FRT19A,TubP-GAL80; OK371-GAL4, UAS-mCD8::GFP/+; ase-FLP, UAS-mCD8::GFP/+
5	A,B,C	OK371-GAL4, UAS-mCD8::GFP; UAS-mCD8::GFP	KK genetic background	OK371-GAL4, UAS-mCD8::GFP/+; UAS-mCD8::GFP/+
		OK371-GAL4, UAS-mCD8::GFP; UAS-mCD8::GFP	UAS-Lztr1-RNAi	OK371-GAL4, UAS-mCD8::GFP/UAS-Lztr1-RNAi; UAS-mCD8::GFP/+
		OK371-GAL4, UAS-mCD8::GFP; UAS-mCD8::GFP	UAS-Spred-RNAi	OK371-GAL4, UAS-mCD8::GFP/UAS-Spred-RNAi; UAS-mCD8::GFP/+
		OK371-GAL4, UAS-mCD8::GFP; UAS-mCD8::GFP	UAS-Nf1-RNAi/TM3,Sb	OK371-GAL4, UAS-mCD8::GFP/UAS-NF1-RNAi; UAS-mCD8::GFP/+
		OK371-GAL4, UAS-mCD8::GFP; UAS-mCD8::GFP	UAS-RasR68Q	OK371-GAL4, UAS-mCD8::GFP/+; UAS-mCD8::GFP/UAS-RasR68Q
	D	OK371-GAL4	Nf1 genetic background	OK371-GAL4/+
		OK371-GAL4	Nf1E1	OK371-GAL4/+;NF1E1/+
	E,F,G	OK371-GAL4, UAS-mCD8::GFP; UAS-mCD8::GFP	KK genetic background	OK371-GAL4, UAS-mCD8::GFP/+; UAS-mCD8::GFP/+
		OK371-GAL4, UAS-mCD8::GFP; UAS-mCD8::GFP	UAS-peb-RNAi 1	OK371-GAL4, UAS-mCD8::GFP/UAS-peb-RNAi 1 ; UAS-mCD8::GFP/+
	H,I	FRT19Aiso	FRT19A, TubP-GAL80/Y; OK371-GAL4, UAS-mCD8::GFP; ase-FLP, UAS-mCD8::GFP	FRT19Aiso/FRT19A,TubP-GAL80; OK371-GAL4, UAS-mCD8::GFP/+; ase-FLP, UAS-mCD8::GFP/+
		FRT19Aiso, pebQ894X/FM7i	FRT19A, TubP-GAL80/Y; OK371-GAL4, UAS-mCD8::GFP; ase-FLP, UAS-mCD8::GFP	FRT19Aiso, pebQ894X/FRT19A,TubP-GAL80; OK371-GAL4, UAS-mCD8::GFP/+; ase-FLP, UAS-mCD8::GFP/+
		FRT19Aiso, pebE8/FM7i	FRT19A, TubP-GAL80/Y; OK371-GAL4, UAS-mCD8::GFP; ase-FLP, UAS-mCD8::GFP	FRT19Aiso, pebE8/FRT19A,TubP-GAL80; OK371-GAL4, UAS-mCD8::GFP/+; ase-FLP, UAS-mCD8::GFP/+
		FRT19Aiso, peb345x/FM7i	FRT19A, TubP-GAL80/Y; OK371-GAL4, UAS-mCD8::GFP; ase-FLP, UAS-mCD8::GFP	FRT19Aiso, peb345x/FRT19A,TubP-GAL80; OK371-GAL4, UAS-mCD8::GFP/+; ase-FLP, UAS-mCD8::GFP/+
	J	FRT19Aiso	FRT19A, TubP-GAL80/Y; OK371-GAL4, UAS-mCD8::GFP; ase-FLP, UAS-mCD8::GFP	FRT19Aiso/FRT19A,TubP-GAL80; OK371-GAL4, UAS-mCD8::GFP/+; ase-FLP, UAS-mCD8::GFP/+
		FRT19Aiso, pebQ894X/FM7i	FRT19A, TubP-GAL80/Y; OK371-GAL4, UAS-mCD8::GFP; ase-FLP, UAS-mCD8::GFP	FRT19Aiso, pebQ894X/FRT19A,TubP-GAL80; OK371-GAL4, UAS-mCD8::GFP/+; ase-FLP, UAS-mCD8::GFP/+
	K,L	OK371-GAL4, UAS-mCD8::GFP; UAS-mCD8::GFP	KK genetic background	OK371-GAL4, UAS-mCD8::GFP/+; UAS-mCD8::GFP/+
		OK371-GAL4, UAS-mCD8::GFP; UAS-mCD8::GFP	UAS-peb-RNAi 1	OK371-GAL4, UAS-mCD8::GFP/UAS-peb-RNAi 1 ; UAS-mCD8::GFP/+
		OK371-GAL4, UAS-mCD8::GFP; UAS-mCD8::GFP	UAS-su(var)3-3 RNAi	OK371-GAL4, UAS-mCD8::GFP/UAS-su(var)3-3-RNAi ; UAS-mCD8::GFP/+
		OK371-GAL4, UAS-mCD8::GFP; UAS-mCD8::GFP	UAS-sin3a-RNAi	OK371-GAL4, UAS-mCD8::GFP/UAS-sin3a-RNAi 1 ; UAS-mCD8::GFP/+
6	A	OK371-GAL4	KK genetic background	OK371-GAL4/+
		OK371-GAL4	UAS-peb-RNAi 1	OK371-GAL4/UAS-peb-RNAi 1
	B,C	FRT19Aiso	FRT19A, TubP-GAL80/Y; OK371-GAL4, UAS-mCD8::GFP; ase-FLP, UAS-mCD8::GFP	FRT19Aiso/FRT19A,TubP-GAL80; OK371-GAL4, UAS-mCD8::GFP/+; ase-FLP, UAS-mCD8::GFP/+
		FRT19Aiso, pebQ894X/FM7i	FRT19A, TubP-GAL80/Y; OK371-GAL4, UAS-mCD8::GFP; ase-FLP, UAS-mCD8::GFP	FRT19Aiso, pebQ894X/FRT19A,TubP-GAL80; OK371-GAL4, UAS-mCD8::GFP/+; ase-FLP, UAS-mCD8::GFP/+
		FRT19Aiso, pebE8/FM7i	FRT19A, TubP-GAL80/Y; OK371-GAL4, UAS-mCD8::GFP; ase-FLP, UAS-mCD8::GFP	FRT19Aiso, pebE8/FRT19A,TubP-GAL80; OK371-GAL4, UAS-mCD8::GFP/+; ase-FLP, UAS-mCD8::GFP/+
	D	FRT19Aiso	FRT19A, TubP-GAL80/Y; OK371-GAL4, UAS-mCD8::GFP; ase-FLP, UAS-mCD8::GFP	FRT19Aiso/FRT19A,TubP-GAL80; OK371-GAL4, UAS-mCD8::GFP/+; ase-FLP, UAS-mCD8::GFP/+
		FRT19Aiso, pebQ894X/FM7i	FRT19A, TubP-GAL80/Y; OK371-GAL4, UAS-mCD8::GFP; ase-FLP, UAS-mCD8::GFP	FRT19Aiso, pebQ894X/FRT19A,TubP-GAL80; OK371-GAL4, UAS-mCD8::GFP/+; ase-FLP, UAS-mCD8::GFP/+
		FRT19Aiso, pebE8/FM7i	FRT19A, TubP-GAL80/Y; OK371-GAL4, UAS-mCD8::GFP; ase-FLP, UAS-mCD8::GFP	FRT19Aiso, pebE8/FRT19A,TubP-GAL80; OK371-GAL4, UAS-mCD8::GFP/+; ase-FLP, UAS-mCD8::GFP/+
		FRT19Aiso /FM7i; UAS-Dsor1-RNAi/CyO	FRT19A, TubP-GAL80/Y; OK371-GAL4, UAS-mCD8::GFP; ase-FLP, UAS-mCD8::GFP	FRT19Aiso/FRT19A,TubP-GAL80; OK371-GAL4, UAS-mCD8::GFP/UAS-Dsor-RNAi; ase-FLP, UAS-mCD8::GFP/+
		FRT19Aiso, pebQ894X/FM7i; UAS-Dsor1-RNAi/CyO	FRT19A, TubP-GAL80/Y; OK371-GAL4, UAS-mCD8::GFP; ase-FLP, UAS-mCD8::GFP	FRT19Aiso, pebQ894X/FRT19A,TubP-GAL80; OK371-GAL4, UAS-mCD8::GFP/UAS-Dsor-RNAi; ase-FLP, UAS-mCD8::GFP/+
		FRT19Aiso, pebE8/FM7i; UAS-Dsor1-RNAi/CyO	FRT19A, TubP-GAL80/Y; OK371-GAL4, UAS-mCD8::GFP; ase-FLP, UAS-mCD8::GFP	FRT19Aiso, pebE8/FRT19A,TubP-GAL80; OK371-GAL4, UAS-mCD8::GFP/UAS-Dsor-RNAi; ase-FLP, UAS-mCD8::GFP/+
	E	OK371-GAL4, UAS-mCD8::GFP; UAS-mCD8::GFP	Nf1 genetic background	OK371-GAL4, UAS-mCD8::GFP/+; UAS-mCD8::GFP/+
		OK371-GAL4, UAS-mCD8::GFP; UAS-mCD8::GFP	Nf1E1	OK371-GAL4, UAS-mCD8::GFP/+; UAS-mCD8::GFP/Nf1E1
		OK371-GAL4, UAS-mCD8::GFP; UAS-mCD8::GFP	KK genetic background	OK371-GAL4, UAS-mCD8::GFP/+; UAS-mCD8::GFP/+
		OK371-GAL4, UAS-mCD8::GFP; UAS-mCD8::GFP	UAS-Nf-RNAi	OK371-GAL4, UAS-mCD8::GFP/UAS-Nf1-RNAi ; UAS-mCD8::GFP/+
S3	B	FRT19Aiso, peb345x/FM7i	FRT19A, TubP-GAL80/Y; OK371-GAL4, UAS-mCD8::GFP; ase-FLP, UAS-mCD8::GFP	FRT19Aiso, peb345x/FRT19A,TubP-GAL80; OK371-GAL4, UAS-mCD8::GFP/+; ase-FLP, UAS-mCD8::GFP/+
	C	FRT19Aiso	FRT19A, TubP-GAL80/Y; OK371-GAL4, UAS-mCD8::GFP; ase-FLP, UAS-mCD8::GFP	FRT19Aiso/FRT19A,TubP-GAL80; OK371-GAL4, UAS-mCD8::GFP/+; ase-FLP, UAS-mCD8::GFP/+
		FRT19Aiso, pebQ894X/FM7i	FRT19A, TubP-GAL80/Y; OK371-GAL4, UAS-mCD8::GFP; ase-FLP, UAS-mCD8::GFP	FRT19Aiso, pebQ894X/FRT19A,TubP-GAL80; OK371-GAL4, UAS-mCD8::GFP/+; ase-FLP, UAS-mCD8::GFP/+
		FRT19Aiso, pebE8/FM7i	FRT19A, TubP-GAL80/Y; OK371-GAL4, UAS-mCD8::GFP; ase-FLP, UAS-mCD8::GFP	FRT19Aiso, pebE8/FRT19A,TubP-GAL80; OK371-GAL4, UAS-mCD8::GFP/+; ase-FLP, UAS-mCD8::GFP/+
		FRT19Aiso, peb345x/FM7i	FRT19A, TubP-GAL80/Y; OK371-GAL4, UAS-mCD8::GFP; ase-FLP, UAS-mCD8::GFP	FRT19Aiso, peb345x/FRT19A,TubP-GAL80; OK371-GAL4, UAS-mCD8::GFP/+; ase-FLP, UAS-mCD8::GFP/+
	D	FRT19Aiso	FRT19A, TubP-GAL80/Y; OK371-GAL4, UAS-mCD8::GFP; ase-FLP, UAS-mCD8::GFP	FRT19Aiso/FRT19A,TubP-GAL80; OK371-GAL4, UAS-mCD8::GFP/+; ase-FLP, UAS-mCD8::GFP/+
		FRT19Aiso, pebQ894X/FM7i	FRT19A, TubP-GAL80/Y; OK371-GAL4, UAS-mCD8::GFP; ase-FLP, UAS-mCD8::GFP	FRT19Aiso, pebQ894X/FRT19A,TubP-GAL80; OK371-GAL4, UAS-mCD8::GFP/+; ase-FLP, UAS-mCD8::GFP/+
	E	FRT19Aiso	FRT19A, TubP-GAL80/Y; OK371-GAL4, UAS-mCD8::GFP; ase-FLP, UAS-mCD8::GFP	FRT19Aiso/FRT19A,TubP-GAL80; OK371-GAL4, UAS-mCD8::GFP/+; ase-FLP, UAS-mCD8::GFP/+
		FRT19Aiso, pebQ894X/FM7i	FRT19A, TubP-GAL80/Y; OK371-GAL4, UAS-mCD8::GFP; ase-FLP, UAS-mCD8::GFP	FRT19Aiso, pebQ894X/FRT19A,TubP-GAL80; OK371-GAL4, UAS-mCD8::GFP/+; ase-FLP, UAS-mCD8::GFP/+
		FRT19Aiso, pebE8/FM7i	FRT19A, TubP-GAL80/Y; OK371-GAL4, UAS-mCD8::GFP; ase-FLP, UAS-mCD8::GFP	FRT19Aiso, pebE8/FRT19A,TubP-GAL80; OK371-GAL4, UAS-mCD8::GFP/+; ase-FLP, UAS-mCD8::GFP/+
	F	OK371-GAL4, UAS-mCD8::GFP; UAS-mCD8::GFP	KK genetic background	OK371-GAL4, UAS-mCD8::GFP/+; UAS-mCD8::GFP/+
		OK371-GAL4, UAS-mCD8::GFP; UAS-mCD8::GFP	UAS-peb-RNAi 1	OK371-GAL4, UAS-mCD8::GFP/UAS-peb-RNAi 1 ; UAS-mCD8::GFP/+
		OK371-GAL4, UAS-mCD8::GFP; UAS-mCD8::GFP	GD genetic background	OK371-GAL4, UAS-mCD8::GFP/+; UAS-mCD8::GFP/+
		OK371-GAL4, UAS-mCD8::GFP; UAS-mCD8::GFP	UAS-peb-RNAi 2	OK371-GAL4, UAS-mCD8::GFP/UAS-peb-RNAi 2 ; UAS-mCD8::GFP/+
	G	OK371-GAL4, UAS-mCD8::GFP; UAS-mCD8::GFP	GD genetic background	OK371-GAL4, UAS-mCD8::GFP/+; UAS-mCD8::GFP/+
		OK371-GAL4, UAS-mCD8::GFP; UAS-mCD8::GFP	UAS-peb-RNAi 2	OK371-GAL4, UAS-mCD8::GFP/UAS-peb-RNAi 2 ; UAS-mCD8::GFP/+
	H	FRT19Aiso	hsFLP, tubP-GAL80, FRT19A/Y; UAS-mCD8::GFP/CyO; OK107-GAL4	FRT19Aiso/ hsFLP, tubP-GAL80, FRT19A; UAS-mCD8::GFP/+; OK107-GAL4/+
		FRT19Aiso, pebQ894X/FM7i	hsFLP, tubP-GAL80, FRT19A/Y; UAS-mCD8::GFP/CyO; OK107-GAL4	FRT19Aiso, pebQ894X/ hsFLP, tubP-GAL80, FRT19A; UAS-mCD8::GFP/+; OK107-GAL4/+
		FRT19Aiso, pebE8/FM7i	hsFLP, tubP-GAL80, FRT19A/Y; UAS-mCD8::GFP/CyO; OK107-GAL4	FRT19Aiso, pebE8/ hsFLP, tubP-GAL80, FRT19A; UAS-mCD8::GFP/+; OK107-GAL4/+
S4	B,C,F,G	OK371-GAL4, UAS-mCD8::GFP; UAS-mCD8::GFP	KK genetic background	OK371-GAL4, UAS-mCD8::GFP/+; UAS-mCD8::GFP/+
		OK371-GAL4, UAS-mCD8::GFP; UAS-mCD8::GFP	UAS-peb-RNAi 1	OK371-GAL4, UAS-mCD8::GFP/UAS-peb-RNAi 1 ; UAS-mCD8::GFP/+
		OK371-GAL4, UAS-mCD8::GFP; UAS-mCD8::GFP	GD genetic background	OK371-GAL4, UAS-mCD8::GFP/+; UAS-mCD8::GFP/+
		OK371-GAL4, UAS-mCD8::GFP; UAS-mCD8::GFP	UAS-peb-RNAi 2	OK371-GAL4, UAS-mCD8::GFP/UAS-peb-RNAi 2 ; UAS-mCD8::GFP/+
	D,E	OK371-GAL4, UAS-mCD8::GFP; UAS-mCD8::GFP	KK genetic background	OK371-GAL4, UAS-mCD8::GFP/+; UAS-mCD8::GFP/+
		OK371-GAL4, UAS-mCD8::GFP; UAS-mCD8::GFP	UAS-peb-RNAi 1	OK371-GAL4, UAS-mCD8::GFP/UAS-peb-RNAi 1 ; UAS-mCD8::GFP/+
	I,J,K	OK371-GAL4, tub-GAL80ts , UAS-mCD8::GFP/CyO	KK genetic background	OK371-GAL4, tub-GAL80ts , UAS-mCD8::GFP/+
		OK371-GAL4, tub-GAL80ts , UAS-mCD8::GFP/CyO	UAS-peb-RNAi 1	OK371-GAL4, tub-GAL80ts , UAS-mCD8::GFP/UAS-peb-RNAi 1
S5	A,F,G	FRT19Aiso	FRT19A, TubP-GAL80/Y; OK371-GAL4, UAS-mCD8::GFP; ase-FLP, UAS-mCD8::GFP	FRT19Aiso/FRT19A,TubP-GAL80; OK371-GAL4, UAS-mCD8::GFP/+; ase-FLP, UAS-mCD8::GFP/+
		FRT19Aiso, pebQ894X/FM7i	FRT19A, TubP-GAL80/Y; OK371-GAL4, UAS-mCD8::GFP; ase-FLP, UAS-mCD8::GFP	FRT19Aiso, pebQ894X/FRT19A,TubP-GAL80; OK371-GAL4, UAS-mCD8::GFP/+; ase-FLP, UAS-mCD8::GFP/+
		FRT19Aiso, pebE8/FM7i	FRT19A, TubP-GAL80/Y; OK371-GAL4, UAS-mCD8::GFP; ase-FLP, UAS-mCD8::GFP	FRT19Aiso, pebE8/FRT19A,TubP-GAL80; OK371-GAL4, UAS-mCD8::GFP/+; ase-FLP, UAS-mCD8::GFP/+
	C	FRT19Aiso	FRT19A, TubP-GAL80/Y; OK371-GAL4, UAS-mCD8::GFP; ase-FLP, UAS-mCD8::GFP	FRT19Aiso/FRT19A,TubP-GAL80; OK371-GAL4, UAS-mCD8::GFP/+; ase-FLP, UAS-mCD8::GFP/+
		FRT19Aiso; bsk2/CyO	FRT19A, TubP-GAL80/Y; OK371-GAL4, UAS-mCD8::GFP; ase-FLP, UAS-mCD8::GFP	FRT19Aiso/FRT19A,TubP-GAL80; OK371-GAL4, UAS-mCD8::GFP/bsk2; ase-FLP, UAS-mCD8::GFP/+
		FRT19Aiso, pebQ894X/FM7i	FRT19A, TubP-GAL80/Y; OK371-GAL4, UAS-mCD8::GFP; ase-FLP, UAS-mCD8::GFP	FRT19Aiso, pebQ894X/FRT19A,TubP-GAL80; OK371-GAL4, UAS-mCD8::GFP/+; ase-FLP, UAS-mCD8::GFP/+
		FRT19Aiso, pebQ894X/FM7i; bsk2/CyO	FRT19A, TubP-GAL80/Y; OK371-GAL4, UAS-mCD8::GFP; ase-FLP, UAS-mCD8::GFP	FRT19Aiso, pebQ894X/FRT19A,TubP-GAL80; OK371-GAL4, UAS-mCD8::GFP/bsk2; ase-FLP, UAS-mCD8::GFP/+
		FRT19Aiso, pebE8/FM7i	FRT19A, TubP-GAL80/Y; OK371-GAL4, UAS-mCD8::GFP; ase-FLP, UAS-mCD8::GFP	FRT19Aiso, pebE8/FRT19A,TubP-GAL80; OK371-GAL4, UAS-mCD8::GFP/+; ase-FLP, UAS-mCD8::GFP/+
		FRT19Aiso, pebE8/FM7i; bsk2/CyO	FRT19A, TubP-GAL80/Y; OK371-GAL4, UAS-mCD8::GFP; ase-FLP, UAS-mCD8::GFP	FRT19Aiso, pebE8/FRT19A,TubP-GAL80; OK371-GAL4, UAS-mCD8::GFP/bsk2; ase-FLP, UAS-mCD8::GFP/+
	D	OK371-GAL4, UAS-mCD8::GFP; UAS-mCD8::GFP	dSarm896/TM3,Sb	FRT19Aiso/FRT19A,TubP-GAL80; OK371-GAL4, UAS-mCD8::GFP/+; ase-FLP, UAS-mCD8::GFP/UAS-p35
		FRT19Aiso, pebQ894X/FM7i	FRT19A, TubP-GAL80/Y; OK371-GAL4, UAS-mCD8::GFP; ase-FLP, UAS-mCD8::GFP	FRT19Aiso, pebQ894X/FRT19A,TubP-GAL80; OK371-GAL4, UAS-mCD8::GFP/+; ase-FLP, UAS-mCD8::GFP/+
		FRT19Aiso, pebQ894X/FM7i; dSARM896/TM6, Hu,e	FRT19A, TubP-GAL80/Y; OK371-GAL4, UAS-mCD8::GFP; ase-FLP, UAS-mCD8::GFP	FRT19Aiso, pebQ894X/FRT19A,TubP-GAL80; OK371-GAL4, UAS-mCD8::GFP/+; ase-FLP, UAS-mCD8::GFP/dSARM896
		FRT19Aiso, pebE8/FM7i	FRT19A, TubP-GAL80/Y; OK371-GAL4, UAS-mCD8::GFP; ase-FLP, UAS-mCD8::GFP	FRT19Aiso, pebE8/FRT19A,TubP-GAL80; OK371-GAL4, UAS-mCD8::GFP/+; ase-FLP, UAS-mCD8::GFP/+
		FRT19Aiso, pebE8/FM7i; dSARM896/TM6, Hu,e	FRT19A, TubP-GAL80/Y; OK371-GAL4, UAS-mCD8::GFP; ase-FLP, UAS-mCD8::GFP	FRT19Aiso, pebE8/FRT19A,TubP-GAL80; OK371-GAL4, UAS-mCD8::GFP/+; ase-FLP, UAS-mCD8::GFP/dSARM896
	E	FRT19Aiso	FRT19A, TubP-GAL80/Y; OK371-GAL4, UAS-mCD8::GFP; ase-FLP, UAS-mCD8::GFP	FRT19Aiso/FRT19A,TubP-GAL80; OK371-GAL4, UAS-mCD8::GFP/+; ase-FLP, UAS-mCD8::GFP/+
		FRT19Aiso; UAS-dSarm(E)/CyO	FRT19A, TubP-GAL80/Y; OK371-GAL4, UAS-mCD8::GFP; ase-FLP, UAS-mCD8::GFP	FRT19Aiso/FRT19A,TubP-GAL80; OK371-GAL4, UAS-mCD8::GFP/UAS-dSarm(E); ase-FLP, UAS-mCD8::GFP/+
		FRT19Aiso, pebQ894X/FM7i	FRT19A, TubP-GAL80/Y; OK371-GAL4, UAS-mCD8::GFP; ase-FLP, UAS-mCD8::GFP	FRT19Aiso, pebQ894X/FRT19A,TubP-GAL80; OK371-GAL4, UAS-mCD8::GFP/+; ase-FLP, UAS-mCD8::GFP/+
		FRT19Aiso, pebQ894X/FM7i; UAS-dSarm(E)/CyO	FRT19A, TubP-GAL80/Y; OK371-GAL4, UAS-mCD8::GFP; ase-FLP, UAS-mCD8::GFP	FRT19Aiso, pebQ894X/FRT19A,TubP-GAL80; OK371-GAL4, UAS-mCD8::GFP/UAS-dSarm(E); ase-FLP, UAS-mCD8::GFP/+
		FRT19Aiso, pebE8/FM7i	FRT19A, TubP-GAL80/Y; OK371-GAL4, UAS-mCD8::GFP; ase-FLP, UAS-mCD8::GFP	FRT19Aiso, pebE8/FRT19A,TubP-GAL80; OK371-GAL4, UAS-mCD8::GFP/+; ase-FLP, UAS-mCD8::GFP/+
		FRT19Aiso, pebE8/FM7i; UAS-dSarm(E)/CyO	FRT19A, TubP-GAL80/Y; OK371-GAL4, UAS-mCD8::GFP; ase-FLP, UAS-mCD8::GFP	FRT19Aiso, pebE8/FRT19A,TubP-GAL80; OK371-GAL4, UAS-mCD8::GFP/UAS-dSarm(E); ase-FLP, UAS-mCD8::GFP/+
S6	A,B,D,E	FRT19Aiso	FRT19A, TubP-GAL80/Y; OK371-GAL4, UAS-mCD8::GFP; ase-FLP, UAS-mCD8::GFP	FRT19Aiso/FRT19A,TubP-GAL80; OK371-GAL4, UAS-mCD8::GFP/+; ase-FLP, UAS-mCD8::GFP/+
		FRT19Aiso, pebQ894X/FM7i	FRT19A, TubP-GAL80/Y; OK371-GAL4, UAS-mCD8::GFP; ase-FLP, UAS-mCD8::GFP	FRT19Aiso, pebQ894X/FRT19A,TubP-GAL80; OK371-GAL4, UAS-mCD8::GFP/+; ase-FLP, UAS-mCD8::GFP/+
		FRT19Aiso, pebE8/FM7i	FRT19A, TubP-GAL80/Y; OK371-GAL4, UAS-mCD8::GFP; ase-FLP, UAS-mCD8::GFP	FRT19Aiso, pebE8/FRT19A,TubP-GAL80; OK371-GAL4, UAS-mCD8::GFP/+; ase-FLP, UAS-mCD8::GFP/+
	C	FRT19Aiso	FRT19A, TubP-GAL80/Y; OK371-GAL4, UAS-mCD8::GFP; ase-FLP, UAS-mCD8::GFP	FRT19Aiso/FRT19A,TubP-GAL80; OK371-GAL4, UAS-mCD8::GFP/+; ase-FLP, UAS-mCD8::GFP/+
		FRT19Aiso, pebQ894X/FM7i	FRT19A, TubP-GAL80/Y; OK371-GAL4, UAS-mCD8::GFP; ase-FLP, UAS-mCD8::GFP	FRT19Aiso, pebQ894X/FRT19A,TubP-GAL80; OK371-GAL4, UAS-mCD8::GFP/+; ase-FLP, UAS-mCD8::GFP/+
		FRT19Aiso, pebE8/FM7i	FRT19A, TubP-GAL80/Y; OK371-GAL4, UAS-mCD8::GFP; ase-FLP, UAS-mCD8::GFP	FRT19Aiso, pebE8/FRT19A,TubP-GAL80; OK371-GAL4, UAS-mCD8::GFP/+; ase-FLP, UAS-mCD8::GFP/+
		FRT19Aiso, peb345x/FM7i	FRT19A, TubP-GAL80/Y; OK371-GAL4, UAS-mCD8::GFP; ase-FLP, UAS-mCD8::GFP	FRT19Aiso, peb345x/FRT19A,TubP-GAL80; OK371-GAL4, UAS-mCD8::GFP/+; ase-FLP, UAS-mCD8::GFP/+
	F,G,H	OK371-GAL4,UAS-GFP-mCherry-Atg8a/CyO	KK genetic background	OK371-GAL4,UAS-GFP-mCherry-Atg8a/+
		OK371-GAL4,UAS-GFP-mCherry-Atg8a/CyO	UAS-peb-RNAi 1	OK371-GAL4,UAS-GFP-mCherry-Atg8a/UAS-peb-RNAi 1
S7	A,B	FRT19Aiso	FRT19A, TubP-GAL80/Y; OK371-GAL4, UAS-mCD8::GFP; ase-FLP, UAS-mCD8::GFP	FRT19Aiso/FRT19A,TubP-GAL80; OK371-GAL4, UAS-mCD8::GFP/+; ase-FLP, UAS-mCD8::GFP/+
		FRT19Aiso, pebQ894X/FM7i	FRT19A, TubP-GAL80/Y; OK371-GAL4, UAS-mCD8::GFP; ase-FLP, UAS-mCD8::GFP	FRT19Aiso, pebQ894X/FRT19A,TubP-GAL80; OK371-GAL4, UAS-mCD8::GFP/+; ase-FLP, UAS-mCD8::GFP/+
		FRT19Aiso, pebE8/FM7i	FRT19A, TubP-GAL80/Y; OK371-GAL4, UAS-mCD8::GFP; ase-FLP, UAS-mCD8::GFP	FRT19Aiso, pebE8/FRT19A,TubP-GAL80; OK371-GAL4, UAS-mCD8::GFP/+; ase-FLP, UAS-mCD8::GFP/+
	C	OK371-GAL4, UAS-mCD8::GFP; UAS-mCD8::GFP	Nf1 genetic background	OK371-GAL4, UAS-mCD8::GFP/+; UAS-mCD8::GFP/+
		OK371-GAL4, UAS-mCD8::GFP; UAS-mCD8::GFP	Nf1E1	OK371-GAL4, UAS-mCD8::GFP/+; UAS-mCD8::GFP/Nf1E1
	D,E	FRT19Aiso	FRT19A, TubP-GAL80/Y; OK371-GAL4, UAS-mCD8::GFP; ase-FLP, UAS-mCD8::GFP	FRT19Aiso/FRT19A,TubP-GAL80; OK371-GAL4, UAS-mCD8::GFP/+; ase-FLP, UAS-mCD8::GFP/+
		FRT19Aiso, pebQ894X/FM7i	FRT19A, TubP-GAL80/Y; OK371-GAL4, UAS-mCD8::GFP; ase-FLP, UAS-mCD8::GFP	FRT19Aiso, pebQ894X/FRT19A,TubP-GAL80; OK371-GAL4, UAS-mCD8::GFP/+; ase-FLP, UAS-mCD8::GFP/+
		FRT19Aiso, pebE8/FM7i	FRT19A, TubP-GAL80/Y; OK371-GAL4, UAS-mCD8::GFP; ase-FLP, UAS-mCD8::GFP	FRT19Aiso, pebE8/FRT19A,TubP-GAL80; OK371-GAL4, UAS-mCD8::GFP/+; ase-FLP, UAS-mCD8::GFP/+
		FRT19Aiso, peb345x/FM7i	FRT19A, TubP-GAL80/Y; OK371-GAL4, UAS-mCD8::GFP; ase-FLP, UAS-mCD8::GFP	FRT19Aiso, peb345x/FRT19A,TubP-GAL80; OK371-GAL4, UAS-mCD8::GFP/+; ase-FLP, UAS-mCD8::GFP/+
